# A machine learning-based approach to identify reliable gold standards for protein complex composition prediction

**DOI:** 10.1101/2023.10.25.564023

**Authors:** Pengcheng Yang, Youngwoo Lee, Daniel B. Szymanski, Jun Xie

## Abstract

Co-Fractionation Mass Spectrometry (CFMS) enables the discovery of protein complexes and the systems-level analyses of multimer dynamics that facilitate responses to environmental and developmental conditions. A major challenge in the CFMS analyses, and other omics approaches in general, is to conduct validation experiments at scale and develop precise methods to evaluate the performance of the analyses. For protein complex composition predictions, CORUM is commonly used as a source of known complexes; however, the subunit pools in cell extracts are very rarely in the assumed fully assembled states. Therefore, a fundamental conflict exists between the assumed multimerization of the CORUM “gold standards” and the CFMS experimental datasets to be evaluated. In this paper, we develop a machine learning-based “small world” data analysis method. This method uses size exclusion chromatography profiles of predicted CORUM complex subunits to identify relatively rare instances of fully assembled complexes, as well as bona fide stable CORUM subcomplexes. Our method involves a two-stage machine learning approach that is designed to leverage evolutionarily conserved sequences among CORUM subunits and integrate it with size exclusion chromatography profile data from CFMS experiments. The generated gold standards are evaluated by both statistical significance and size comparison between calculated and predicted complexes. We expect these gold standards to serve as improved benchmarks to assess the overall reliability of CFMS-based protein complex composition predictions.
