## Supplemental Table S5 Predicted rice gold standards for "A machine learning-based approach to identify reliable gold standards for protein complex composition prediction"

### Sheet: S5 Gold standard & Int & Pur
Supplemental Table S5. Predicted subcomplexes that could be used as gold standards to evaluate CFMS based protein complex predictions.
* Subunit coverage of a complex: # of CORUM complex subunits that are present in the rice genome / # of CORUM complex subunits ** Predicted subcomplexes or CORUM complexes were used as gold standards for the intactness and purity calculations shown in Figure 5. NA indicates that complexes were not present in the protein complex prediction (Lee et al, 2021). *** Not Defined: This indicates such ca…
No.	CORUM complex information		Rice orthocomplexes			Subcomplex predition							evaluation of protein complex prediction (Lee et al, Plant Cell 2021) **
	Complex Name	# of subunits in CORUM complex	Subunit coverage of a complex *	# of subunits in an orthocomplex	# of subunits detected in the rice reference datasets	Subcomplex IDs	# of subunits in a predicted sub- or fully assembled complex **	# of CORUM subunits covered by predicted rice complex	fully assembled complex	Subcomplex prediction p- value	Mcalc of subcomplex (kDa)	Mapp-avg of subcomplex (kDa)	Intactness ***		Purity
													subcomplex based	corum based	subcomplex based	corum based
1	17S U2 snRNP|2755	33	0.878788	43	16	subcomplex 3	11	9		7.63936e-06	392.675	549.987	0.5	0.285714	0.4	0.4
2	Gamma-BAR-AP1 complex|144	9	0.888889	7	3	all proteins defined in the complex by Gaussian peak distance before clustering	3	5		0.00474404	391.554	421.253	0.666667	0.666667	0.5	0.5
3	APPBP1-UBA3 complex|2162	2	1	2	2	only 2 proteins in the complex before clustering	2	2	Y	0.000947281	108.716	121.252	1	1	0.666667	0.666667
4	RNA polymerase II holoenzyme complex|103	24	0.958333	35	15	subcomplex 1	2	2		0.0100763	50.5381	68.1823	1	0.4	0.666667	0.666667
5	RNA polymerase II holoenzyme complex|103	24	0.958333	35	15	subcomplex 3	8	7		7.63936e-06	460.173	636.396	0.666667	0.4	0.666667	0.666667
6	RNA polymerase II holoenzyme complex|103	24	0.958333	35	15	subcomplex 4	3	3		0.0116424	201.493	372.378	Not Defined	0.4	0.25	0.666667
7	C complex spliceosome|1181	80	0.85	93	21	subcomplex 2	5	5		0.000252099	880.028	730.38	Not Defined	Not Defined	0.5	0.5
8	CAPZalpha-CAPZbeta complex|6483	2	1	2	2	only 2 proteins in the complex before clustering	2	2	Y	0.0303283	61.6827	89.4624	NA	NA	NA	NA
9	CCT complex (chaperonin containing TCP1 complex)|126	8	1	11	10	all proteins defined in the complex by Gaussian peak distance before clustering	10	8	Y	7.63936e-06	937.081	698.153	1	1	0.833333	0.833333
10	Prefoldin complex|33	6	1	7	6	all proteins defined in the complex by Gaussian peak distance before clustering	6	6	Y	7.63936e-06	99.102	136.779	1	1	0.6	0.6
11	SEC23-SEC24 adaptor complex|7139	2	1	4	3	all proteins defined in the complex by Gaussian peak distance before clustering	3	2	Y	6.87542e-05	197.647	341.012	Not Defined	Not Defined	0.25	0.25
12	CSA-POLIIa complex|728	13	1	13	9	subcomplex 1	6	6		7.63936e-06	301.822	438.685	0.6	0.428571	0.75	0.75
13	CUL4A-DDB1-RBBP5 complex|6491	3	1	3	3	subcomplex 1	3	3	Y	0.0317033	278.649	325.852	Not Defined	Not Defined	1	1
14	EIF2B1-EIF2B2-EIF2B3-EIF2B4-EIF2B5 complex|7292	5	1	6	5	all proteins defined in the complex by similarity before clustering	5	5	Y	7.63936e-06	563.404	863.195	Not Defined	Not Defined	0.2	0.2
15	Elongator holo complex|1380	4	0.75	3	3	all proteins defined in the complex by Gaussian peak distance before clustering	3	3		0.00012223	305.431	590.222	Not Defined	Not Defined	0.333333	0.333333
16	ESCRT-III complex|1186	10	1	14	2	only 2 proteins in the complex before clustering	2	4		0.013789	98.8031	57.8551	Not Defined	Not Defined	0.333333	0.333333
17	Exosome|789	11	0.909091	12	8	subcomplex 1	7	7		7.63936e-06	199.867	278.091	0.857143	0.75	1	1
18	FIB-associated protein complex|1231	6	0.833333	14	9	subcomplex (ortho-paralog) 2	4	1		2.29181e-05	49.8177	90.1138	NA	Not Defined	NA	0.333333
19	HCF-1 complex|2721	18	0.666667	25	19	subcomplex 1	6	2		7.63936e-06	177.326	351.978	0.666667	0.307692	1	1
20	KAT2A-Oxoglutarate dehydrogenase complex|7267	4	1	7	5	subcomplex (ortho-paralog) 1	2	1		0.00012223	108.772	193.625	Not Defined	0.5	0.25	0.666667
21	KAT2A-Oxoglutarate dehydrogenase complex|7267	4	1	7	5	subcomplex 1	3	2		0.00203971	109.474	114.789	1	0.5	0.666667	0.666667
22	LSm1-7 complex|561	7	0.857143	7	7	subcomplex 2	4	4		0.000641706	46.5626	78.2716	0.666667	0.5	0.666667	0.666667
23	LSm2-8 complex|562	7	0.857143	7	9	subcomplex 2	5	5		0.000863248	63.1422	94.5761	0.4	0.4	0.666667	0.666667
24	MCM2-MCM4-MCM6-MCM7 complex|2792	4	1	4	4	all proteins defined in the complex by similarity before clustering	4	4	Y	4.58362e-05	377.591	466.271	0.666667	0.666667	0.666667	0.666667
25	Membrane protein complex (VCP, UFD1L, SEC61B)|5685	3	1	9	4	subcomplex (ortho-paralog) 2	2	1		0.000404886	538.666	563.729	1	0.5	1	1
26	mRNA decay complex (UPF1, UPF2, UPF3B, DCP2, XRN1, XRN2, EXOSC2, EXOSC4, EXOSC10, PARN)|822	10	0.8	9	4	subcomplex 1	3	3		0.00436208	173.745	293.03	Not Defined	Not Defined	0.2	1
27	p400-associated complex|1166	6	0.666667	14	9	subcomplex 1	4	3		0.00159663	346.249	614.671	NA	Not Defined	NA	0.333333
28	PA700-20S-PA28 complex|193	36	0.916667	54	37	subcomplex 1	15	11		7.63936e-06	600.708	610.717	1	0.482759	0.736842	0.736842
29	PA700-20S-PA28 complex|193	36	0.916667	54	37	subcomplex 2	21	15		7.63936e-06	761.646	876.64	0.785714	0.482759	0.785714	0.736842
30	Parvulin-associated pre-rRNP complex|3047	12	0.833333	20	5	subcomplex (ortho-paralog) 1	3	1		0.000290296	49.7367	91.1301	NA	Not Defined	NA	0.25
31	RAF1-PPP2-PIN1 complex|5211	5	1	11	6	subcomplex 1	2	2		0.00301755	121.908	198.683	NA	0.5	NA	0.4
32	Retromer complex (SNX1, SNX2, VPS35, VPS29, VPS26B)|1060	5	1	4	3	all proteins defined in the complex by similarity before clustering	3	4		0.00255919	248.03	211.731	0.666667	0.666667	0.666667	0.666667
33	Ribosome, cytoplasmic|306	80	0.9625	175	37	subcomplex 2	2	2		0.00160427	42.2556	68.5043	1	0.12	0.333333	0.5
34	SNW1 complex|1335	18	0.777778	31	13	subcomplex 1	3	2		0.0420394	268.644	223.057	Not Defined	0.222222	1	0.666667
35	SNW1 complex|1335	18	0.777778	31	13	subcomplex 2	4	3		0.00203971	559.124	751.661	Not Defined	0.222222	0.166667	0.666667
36	SNW1 complex|1335	18	0.777778	31	13	subcomplex 3	5	1		7.63936e-06	50.1034	90.7761	0.666667	0.222222	0.666667	0.666667
37	Spliceosome|351	143	0.867133	181	43	subcomplex 1	3	4		0.000733379	64.3171	93.8178	Not Defined	0.0769231	0.333333	0.666667
38	Spliceosome|351	143	0.867133	181	43	subcomplex 2	2	2		0.0101222	57.4921	61.7658	Not Defined	0.0769231	0.5	0.666667
39	TBCD-ARL2-tubulin(beta)-TBCE complex|6715	4	1	11	8	subcomplex 1	2	2		0.000970199	146.673	282.004	NA	0.4	NA	0.666667
40	TBCD-ARL2-tubulin(beta)-TBCE complex|6715	4	1	11	8	subcomplex 2	5	1		7.63936e-06	50.1034	90.7761	0.666667	0.4	0.666667	0.666667
