## Supplemental Table S6 Predicted rice monomers for "A machine learning-based approach to identify reliable gold standards for protein complex composition prediction"

### Sheet: S6A monomers
Supplemental Table S6A. Predicted monomers.
* Predicted monomers (14) are rendered highlighted with light-blue background. ** Proteins defined as "only 2 proteins in the complex before clustering" in column K were predicted as singletons when their p-values are insignificant. *** LOC_Os02g07120.1 (CAND1 ortholog) are present in two CUL-associated complexes.
CORUM complex information	Rice orthocomplexes									Subcomplex prediction
Complex names	Subunit coverage	Rice ortholog IDs ***	Protein names	Mapp (kDa)			Rapp			Subcomplex IDs **	Subcomplex prediction bootstrap p- value
				average	replicate1	replicate2	average *	replicate1	replicate2
ANP32A-ANP32B-PSMA3-PTMA-SLC25A5 complex|7299	0.8	LOC_Os07g41694.1_22	acidic leucine-rich nuclear phosphoprotein 32-related protein 1, putative, expressed	61.3027	61.3027	61.3027	1.1829	1.1829	1.1829	singleton 1	NA
RAF1-MAP2K1-YWHAE complex|5873	1	LOC_Os06g05520.1	OsMKK1 - putative MAPKK based on amino acid sequence homology, expressed	52.6853	53.2995	52.0711	1.34528	1.36096	1.3296	singleton 1	NA
CF IIAm complex (Cleavage factor IIAm complex)|1141	0.8125	LOC_Os05g48960.4	splicing factor U2AF, putative, expressed	49.2061	46.3411	52.0711	1.41837	1.33579	1.50095	singleton 1	NA
Exosome|789	0.909091	LOC_Os03g03710.1	ribonuclease protein, putative, expressed	117.375	119.701	115.049	1.142	1.16463	1.11937	singleton 1	NA
LSm2-8 complex|562	0.857143	LOC_Os05g51650.1_33	LSM domain containing protein, expressed	19.127	18.2357	20.0183	1.24509	1.18707	1.30311	singleton 1	NA
Multisynthetase complex|3040	0.727273	LOC_Os04g23820.1	methionyl-tRNA synthetase, putative, expressed	31.5439	31.9116	31.1762	1.14451	1.15786	1.13117	singleton 2	NA
PA700-20S-PA28 complex|193	0.916667	LOC_Os05g48340.1	proteasome-related, putative, expressed	70.5842	67.2951	73.8734	1.22824	1.171	1.28547	singleton 1	NA
Parvulin-associated pre-rRNP complex|3047	0.833333	LOC_Os09g24540.1	peptidyl-prolyl cis-trans isomerase, putative, expressed	20.9967	21.9752	20.0183	1.36626	1.42993	1.3026	singleton 2	NA
PPP2R1A-PPP2R1B-PPP2CA-PPME1-EIF4A1 complex|5876	1	LOC_Os04g36620.1	hydrolase, alpha/beta fold family domain containing protein, expressed	44.2778	42.2145	46.3411	1.1766	1.12177	1.23143	singleton 1	NA
RAF1-PPP2-PIN1 complex|5211	1	LOC_Os09g37230.1	protein kinase family protein, putative, expressed	93.2714	93.2714	93.2714	1.40619	1.40619	1.40619	singleton 2	NA
URI complex (Unconventional prefoldin RPB5 Interactor)|781	0.666667	LOC_Os01g62040.1_22	ruvB-like, putative, expressed	64.2465	62.7488	65.7442	1.29349	1.26334	1.32365	singleton 1	NA
BRM-SIN3A complex|714	0.8	LOC_Os02g04660.1	arginine N-methyltransferase 5, putative, expressed	190.181	193.506	186.855	2.61697	2.66273	2.57122	only 2 proteins in the complex before clustering	0.656954
BRM-SIN3A complex|714	0.8	LOC_Os03g43890.1	WD domain, G-beta repeat domain containing protein, expressed	55.859	57.1612	54.5568	1.15509	1.18202	1.12816	only 2 proteins in the complex before clustering	0.656954
CAND1-CUL3-RBX1 complex|222	1	LOC_Os02g07120.1 ***	HEAT repeat family protein, putative, expressed	157.244	157.611	156.877	1.1711	1.17383	1.16837	only 2 proteins in the complex before clustering	0.18883
CAND1-CUL3-RBX1 complex|222	1	LOC_Os08g07400.1	cullin, putative, expressed	230.851	237.577	224.124	2.7157	2.79483	2.63657	only 2 proteins in the complex before clustering	0.18883
CAND1-CUL4B-RBX1 complex|224	1	LOC_Os02g07120.1 ***	HEAT repeat family protein, putative, expressed	157.244	157.611	156.877	1.1711	1.17383	1.16837	only 2 proteins in the complex before clustering	0.425123
CAND1-CUL4B-RBX1 complex|224	1	LOC_Os03g57290.1	cullin, putative, expressed	411.929	406.166	417.691	4.34974	4.28889	4.41058	only 2 proteins in the complex before clustering	0.425123
Ubiquitin E3 ligase (CUL3, KLHL12, PEF1, PDCD6)|7522	0.75	LOC_Os08g07400.1	cullin, putative, expressed	230.851	237.577	224.124	2.7157	2.79483	2.63657	only 2 proteins in the complex before clustering	0.810842
Ubiquitin E3 ligase (CUL3, KLHL12, PEF1, PDCD6)|7522	0.75	LOC_Os12g04240.1	peflin, putative, expressed	47.1428	42.2145	52.0711	1.54097	1.37988	1.70206	only 2 proteins in the complex before clustering	0.810842

### Sheet: S6B monomeric ortho-paralogs
Supplemental Table S6B. Monomeric orth-paralogs.
* Predicted monomers (14) are rendered highlighted with light-blue background. ** LOC_Os05g36290.1 and LOC_Os03g61970.1 are present in three different complexes.
CORUM complex information		Rice orthocomplexes											Subcomplex prediction
Complex names	Protein IDs (UniProt)	Subunit coverage	Rice ortholog IDs **	Protein names	Mmono (kDa)	Mcalc of orthocomplex (kDa)	Mapp (kDa)			Rapp			Subcomplex IDs	Mcalc of subcomplex (kDa)	Mapp-avg of subcomplex (kDa)	Subcomplex prediction bootstrap p- value	Stoichiometry
							average	replicate1	replicate2	average *	replicate1	replicate2					Putative stoichiometry	References
Cofilin-actin-CAP1 complex|2255	P23528	1	LOC_Os02g44470.1	actin-depolymerizing factor, putative, expressed	18.0577	108.892	18.4508	18.2357	18.6659	1.02175	1.00984	1.03366	subcomplex (ortho-paralog) 2	16.9629	19.8309	9.93117e-05	NA	NA
Cofilin-actin-CAP1 complex|2255	P23528	1	LOC_Os03g56790.1	actin-depolymerizing factor, putative, expressed	16.794	108.892	20.7322	20.4906	20.9739	1.2345	1.22011	1.24889	subcomplex (ortho-paralog) 2	16.9629	19.8309	9.93117e-05	NA	NA
Cofilin-actin-CAP1 complex|2255	P23528	1	LOC_Os03g60580.1	actin-depolymerizing factor, putative, expressed	16.176	108.892	21.4745	21.9752	20.9739	1.32756	1.3585	1.29661	subcomplex (ortho-paralog) 2	16.9629	19.8309	9.93117e-05	NA	NA
Cofilin-actin-CAP1 complex|2255	P23528	1	LOC_Os12g43340.1	actin-depolymerizing factor, putative, expressed	16.824	108.892	18.6659	18.6659	18.6659	1.10948	1.10948	1.10948	subcomplex (ortho-paralog) 2	16.9629	19.8309	9.93117e-05	NA	NA
HCF-1 complex|2721	P11142	0.666667	LOC_Os03g16860.1_22	DnaK family protein, putative, expressed	71.1004	1031.08	97.7505	95.4717	100.029	1.37483	1.34278	1.40688	subcomplex (ortho-paralog) 2	70.9678	94.9735	0.00687542	NA	NA
HCF-1 complex|2721	P11142	0.666667	LOC_Os05g38530.1_22	DnaK family protein, putative, expressed	70.8353	1031.08	92.1966	91.1219	93.2714	1.30159	1.28641	1.31676	subcomplex (ortho-paralog) 2	70.9678	94.9735	0.00687542	NA	NA
NUMAC complex (nucleosomal methylation activator complex)|86	P60709	0.7	LOC_Os05g36290.1	actin, putative, expressed	41.6076	548.3	42.7125	42.2145	43.2104	1.02657	1.0146	1.03854	subcomplex (ortho-paralog) 1	41.6567	47.0411	0.0449653	NA	NA
NUMAC complex (nucleosomal methylation activator complex)|86	P60709	0.7	LOC_Os03g61970.1	actin, putative, expressed	41.7058	548.3	51.3697	44.2297	58.5096	1.23174	1.06054	1.40294	subcomplex (ortho-paralog) 1	41.6567	47.0411	0.0449653	NA	NA
Pre-initiation complex (PIC)|5736	P60709	1	LOC_Os05g36290.1	actin, putative, expressed	41.6076	277.914	42.7125	42.2145	43.2104	1.02657	1.0146	1.03854	subcomplex (ortho-paralog) 1	41.6567	47.0411	0.0449653	NA	NA
Pre-initiation complex (PIC)|5736	P60709	1	LOC_Os03g61970.1	actin, putative, expressed	41.7058	277.914	51.3697	44.2297	58.5096	1.23174	1.06054	1.40294	subcomplex (ortho-paralog) 1	41.6567	47.0411	0.0449653	NA	NA
Profilin 1 complex|2837	P63261	0.833333	LOC_Os05g36290.1	actin, putative, expressed	41.6076	937.265	42.7125	42.2145	43.2104	1.02657	1.0146	1.03854	subcomplex (ortho-paralog) 1	83.3393	52.1034	0.0117341	2	5JLH,6CXI,6CXJ,6G2T,6V62,6V63,6WK1,6WK2,7NVM
Profilin 1 complex|2837	P63261	0.833333	LOC_Os03g61970.1	actin, putative, expressed	41.7058	937.265	51.3697	44.2297	58.5096	1.23174	1.06054	1.40294	subcomplex (ortho-paralog) 1	83.3393	52.1034	0.0117341	2	5JLH,6CXI,6CXJ,6G2T,6V62,6V63,6WK1,6WK2,7NVM
Profilin 1 complex|2837	P63261	0.833333	LOC_Os05g01600.2_22	actin, putative, expressed	41.6957	937.265	62.2281	57.1612	67.2951	1.49246	1.37094	1.61399	subcomplex (ortho-paralog) 1	83.3393	52.1034	0.0117341	2	5JLH,6CXI,6CXJ,6G2T,6V62,6V63,6WK1,6WK2,7NVM
