## Supplemental Table S9. Predicted Arabidopsis gold standards for "A machine learning-based approach to identify reliable gold standards for protein complex composition prediction"

### Sheet: S9 Arabidopsis gold standards
Supplemental Table S9. Predicted Arabidopsis subcomplexes that could be used as gold standards to evaluate CFMS based protein complex predictions.
* Subunit coverage of a complex: # of CORUM complex subunits that are present in the rice genome / # of CORUM complex subunits ** Predicted subcomplexes or CORUM complexes with 0.5 <= Ratio <= 2 were used as gold standards for the intactness and purity calculations (Supplementary Figure 5E). ***The gold standards that identified as assembled CORUM orthocomplexes.
CORUM complex information							Arabidopsis orthocomplexes												Subcomplex prediction
Complex names	# of subunits in CORUM complex	Protein IDs (UniProt)	Protein names	Gene names	Mass (kDa)	Mcalc of CORUM Complex (kDa)	Subunit coverage **	# of orthologous subunits in orthocomplex	Arab. ortholog IDs	Protein names	Mmono (kDa)	Mcalc of orthocomplex (kDa)	Mapp (kDa)			Rapp			Subcomplex IDs	Subcomplex prediction bootstrap p- value	Mcalc of subcomplex (kDa)	Mapp-avg of subcomplex (kDa)	Ratio of Mapp-avg to Mcalc of subcomplex		Gold standard**	fully assembled complex
													average	replicate1	replicate2	average	replicate1	replicate2					ratio	classification of ratio
17S U2 snRNP|2755	33	P62318	Small nuclear ribonucleoprotein Sm D3 (Sm-D3) (snRNP core protein D3)	SNRPD3	13.916	1686.17	0.878788	86	AT1G20580.1	Small nuclear ribonucleoprotein family protein	14.2375	1482.41	294.806	236.472	353.14	20.7063	16.6091	24.8035	sub_1	0.0139009	136.343	303.964	2.2294	Ratio out of [0.5, 2]
17S U2 snRNP|2755	33	P62314	Small nuclear ribonucleoprotein Sm D1 (Sm-D1) (Sm-D autoantigen) (snRNP core protein D1)	SNRPD1	13.282	1686.17	0.878788	86	AT4G02840.2	Small nuclear ribonucleoprotein family protein	14.1084	1482.41	288.396	263.244	313.548	20.4415	18.6587	22.2242	sub_1	0.0139009	136.343	303.964	2.2294	Ratio out of [0.5, 2]
17S U2 snRNP|2755	33	P14678	Small nuclear ribonucleoprotein-associated proteins B and B' (snRNP-B) (Sm protein B/B') (Sm-B/B') (SmB/B')	SNRPB COD SNRPB1	24.61	1686.17	0.878788	86	AT5G44500.1	Small nuclear ribonucleoprotein family protein	26.9993	1482.41	328.689	299.263	358.116	12.174	11.0841	13.2639	sub_1	0.0139009	136.343	303.964	2.2294	Ratio out of [0.5, 2]
17S U2 snRNP|2755	33	O75940	Survival of motor neuron-related-splicing factor 30 (30 kDa splicing factor SMNrp) (SMN-related protein) (Survival motor neuron domain-containing protein 1)	SMNDC1 SMNR SPF30	26.711	1686.17	0.878788	86	AT2G02570.1	nucleic acid binding;RNA binding	33.4702	1482.41	67.2951	67.2951	67.2951	2.0106	2.0106	2.0106	sub_2	0.03214	67.0693	67.3317	1.00391	0.5 <= Ratio <= 2	Y
17S U2 snRNP|2755	33	Q07955	Serine/arginine-rich splicing factor 1 (Alternative-splicing factor 1) (ASF-1) (Splicing factor, arginine/serine-rich 1) (pre-mRNA-splicing factor SF2, P33 subunit)	SRSF1 ASF SF2 SF2P33 SFRS1 OK/SW-cl.3	27.745	1686.17	0.878788	86	AT3G49430.1	SER/ARG-rich protein 34A	33.5991	1482.41	67.3683	64.229	70.5076	2.00506	1.91163	2.0985	sub_2	0.03214	67.0693	67.3317	1.00391	0.5 <= Ratio <= 2	Y
17S U2 snRNP|2755	33	P10809	60 kDa heat shock protein, mitochondrial (EC 5.6.1.7) (60 kDa chaperonin) (Chaperonin 60) (CPN60) (Heat shock protein 60) (HSP-60) (Hsp60) (HuCHA60) (Mitochondrial matrix protein P1) (P60 lymphocyte protein)	HSPD1 HSP60	61.055	1686.17	0.878788	86	AT2G33210.1	heat shock protein 60-2	61.978	1482.41	576.59	532.312	620.867	9.30313	8.58873	10.0175	sub_orthoparalog_1	0.000115073	122.483	579.76	4.73341	Ratio out of [0.5, 2]
17S U2 snRNP|2755	33	P10809	60 kDa heat shock protein, mitochondrial (EC 5.6.1.7) (60 kDa chaperonin) (Chaperonin 60) (CPN60) (Heat shock protein 60) (HSP-60) (Hsp60) (HuCHA60) (Mitochondrial matrix protein P1) (P60 lymphocyte protein)	HSPD1 HSP60	61.055	1686.17	0.878788	86	AT3G13860.1	heat shock protein 60-3A	60.4658	1482.41	583.257	549.975	616.539	9.64607	9.09564	10.1965	sub_orthoparalog_1	0.000115073	122.483	579.76	4.73341	Ratio out of [0.5, 2]
17S U2 snRNP|2755	33	P10809	60 kDa heat shock protein, mitochondrial (EC 5.6.1.7) (60 kDa chaperonin) (Chaperonin 60) (CPN60) (Heat shock protein 60) (HSP-60) (Hsp60) (HuCHA60) (Mitochondrial matrix protein P1) (P60 lymphocyte protein)	HSPD1 HSP60	61.055	1686.17	0.878788	86	AT3G23990.1	heat shock protein 60	61.28	1482.41	579.432	555.128	603.736	9.45549	9.05888	9.85209	sub_orthoparalog_1	0.000115073	122.483	579.76	4.73341	Ratio out of [0.5, 2]
APPBP1-UBA3 complex|2162	2	Q13564	NEDD8-activating enzyme E1 regulatory subunit (Amyloid beta precursor protein-binding protein 1, 59 kDa) (APP-BP1) (Amyloid protein-binding protein 1) (Proto-oncogene protein 1)	NAE1 APPBP1 HPP1	60.246	112.098	1	6	AT1G05180.1	NAD(P)-binding Rossmann-fold superfamily protein	60.0343	102.684	130.8	132.324	129.275	2.17875	2.20415	2.15335	all_prots_before_clustering_GPFdist	4.60294e-05	109.528	132.348	1.20835	0.5 <= Ratio <= 2	Y	Y
APPBP1-UBA3 complex|2162	2	Q13564	NEDD8-activating enzyme E1 regulatory subunit (Amyloid beta precursor protein-binding protein 1, 59 kDa) (APP-BP1) (Amyloid protein-binding protein 1) (Proto-oncogene protein 1)	NAE1 APPBP1 HPP1	60.246	112.098	1	6	AT2G32410.1	AXR1-like	57.9404	102.684	132.36	135.446	129.275	2.28442	2.33768	2.23117	all_prots_before_clustering_GPFdist	4.60294e-05	109.528	132.348	1.20835	0.5 <= Ratio <= 2	Y	Y
APPBP1-UBA3 complex|2162	2	Q8TBC4	NEDD8-activating enzyme E1 catalytic subunit (EC 6.2.1.64) (NEDD8-activating enzyme E1C) (Ubiquitin-activating enzyme E1C) (Ubiquitin-like modifier-activating enzyme 3) (Ubiquitin-activating enzyme 3)	UBA3 UBE1C	51.852	112.098	1	6	AT5G19180.1	E1 C-terminal related 1	50.5408	102.684	133.885	135.446	132.324	2.64905	2.67993	2.61817	all_prots_before_clustering_GPFdist	4.60294e-05	109.528	132.348	1.20835	0.5 <= Ratio <= 2	Y	Y
C complex spliceosome|1181	80	Q9Y333	U6 snRNA-associated Sm-like protein LSm2 (Protein G7b) (Small nuclear ribonuclear protein D homolog) (snRNP core Sm-like protein Sm-x5)	LSM2 C6orf28 G7B	10.835	5534.39	0.9125	169	AT1G03330.1	Small nuclear ribonucleoprotein family protein	10.6942	4825	100.056	97.7239	102.389	9.35614	9.13803	9.57425	sub_3	0.000161103	21.9635	97.4353	4.43625	Ratio out of [0.5, 2]
C complex spliceosome|1181	80	P62310	U6 snRNA-associated Sm-like protein LSm3	LSM3 MDS017	11.845	5534.39	0.9125	169	AT1G21190.1	Small nuclear ribonucleoprotein family protein	11.2528	4825	93.3729	89.0218	97.7239	8.29774	7.91108	8.68441	sub_3	0.000161103	21.9635	97.4353	4.43625	Ratio out of [0.5, 2]
C complex spliceosome|1181	80	P62310	U6 snRNA-associated Sm-like protein LSm3	LSM3 MDS017	11.845	5534.39	0.9125	169	AT1G76860.1	Small nuclear ribonucleoprotein family protein	11.2857	4825	98.8766	97.7239	100.029	8.76122	8.65909	8.86336	sub_3	0.000161103	21.9635	97.4353	4.43625	Ratio out of [0.5, 2]
Casein kinase II-HMG1 complex|2719	4	P09429	High mobility group protein B1 (High mobility group protein 1) (HMG-1)	HMGB1 HMG1	24.894	136.193	1	28	AT1G20693.1	high mobility group B2	15.9815	139.974	34.6274	34.2237	35.0311	2.16672	2.14146	2.19198	sub_orthoparalog_1	0.0122208	17.3194	39.0536	2.25491	Ratio out of [0.5, 2]
Casein kinase II-HMG1 complex|2719	4	P09429	High mobility group protein B1 (High mobility group protein 1) (HMG-1)	HMGB1 HMG1	24.894	136.193	1	28	AT1G20696.2	high mobility group B3	16.8861	139.974	35.8672	36.7033	35.0311	2.12407	2.17358	2.07455	sub_orthoparalog_1	0.0122208	17.3194	39.0536	2.25491	Ratio out of [0.5, 2]
Casein kinase II-HMG1 complex|2719	4	P09429	High mobility group protein B1 (High mobility group protein 1) (HMG-1)	HMGB1 HMG1	24.894	136.193	1	28	AT2G17560.1	high mobility group B4	15.4199	139.974	34.6274	34.2237	35.0311	2.24563	2.21945	2.27181	sub_orthoparalog_1	0.0122208	17.3194	39.0536	2.25491	Ratio out of [0.5, 2]
Casein kinase II-HMG1 complex|2719	4	P09429	High mobility group protein B1 (High mobility group protein 1) (HMG-1)	HMGB1 HMG1	24.894	136.193	1	28	AT3G51880.2	high mobility group B1	20.9899	139.974	51.0925	46.3411	55.8438	2.43414	2.20778	2.66051	sub_orthoparalog_1	0.0122208	17.3194	39.0536	2.25491	Ratio out of [0.5, 2]
CCT complex (chaperonin containing TCP1 complex)|126	8	P50990	T-complex protein 1 subunit theta (TCP-1-theta) (CCT-theta) (Chaperonin containing T-complex polypeptide 1 subunit 8) (Renal carcinoma antigen NY-REN-15)	CCT8 C21orf112 CCTQ KIAA0002	59.621	472.973	1	11	AT3G03960.1	TCP-1/cpn60 chaperonin family protein	58.9389	934.831	609.453	600.927	617.978	10.3404	10.1958	10.4851	only_2_prots_before_clustering	0.0122783	233.427	606.832	2.59966	Ratio out of [0.5, 2]
CCT complex (chaperonin containing TCP1 complex)|126	8	P50991	T-complex protein 1 subunit delta (TCP-1-delta) (CCT-delta) (Stimulator of TAR RNA-binding)	CCT4 CCTD SRB	57.924	472.973	1	11	AT3G18190.1	TCP-1/cpn60 chaperonin family protein	57.7746	934.831	604.211	580.274	628.147	10.4581	10.0438	10.8724	only_2_prots_before_clustering	0.0122783	233.427	606.832	2.59966	Ratio out of [0.5, 2]
Prefoldin complex|33	6	O60925	Prefoldin subunit 1	PFDN1 PFD1	14.21	100.709	1	9	AT2G07340.1	PREFOLDIN 1	14.6046	98.677	145.299	148.686	141.912	9.94884	10.1808	9.71691	sub_1	0.000138088	47.54	144.715	3.04406	Ratio out of [0.5, 2]
Prefoldin complex|33	6	Q9UHV9	Prefoldin subunit 2	PFDN2 PFD2 HSPC231	16.648	100.709	1	9	AT3G22480.2	prefoldin 2	16.5257	98.677	143.585	145.259	141.912	8.68862	8.7899	8.58733	sub_1	0.000138088	47.54	144.715	3.04406	Ratio out of [0.5, 2]
Prefoldin complex|33	6	Q99471	Prefoldin subunit 5 (Myc modulator 1) (c-Myc-binding protein Mm-1)	PFDN5 MM1 PFD5	17.328	100.709	1	9	AT5G23290.1	prefoldin 5	16.4097	98.677	145.259	145.259	145.259	8.85204	8.85204	8.85204	sub_1	0.000138088	47.54	144.715	3.04406	Ratio out of [0.5, 2]
Cofilin-actin-CAP1 complex|2255	3	P23528	Cofilin-1 (18 kDa phosphoprotein) (p18) (Cofilin, non-muscle isoform)	CFL1 CFL	18.502	112.14	1	27	AT3G46000.1	actin depolymerizing factor 2	15.7448	108.749	29.07	29.07	29.07	1.84632	1.84632	1.84632	sub_orthoparalog_1	6.90441e-05	15.8334	29.07	1.83599	0.5 <= Ratio <= 2	Y
Cofilin-actin-CAP1 complex|2255	3	P23528	Cofilin-1 (18 kDa phosphoprotein) (p18) (Cofilin, non-muscle isoform)	CFL1 CFL	18.502	112.14	1	27	AT5G59880.1	actin depolymerizing factor 3	15.922	108.749	29.07	29.07	29.07	1.82578	1.82578	1.82578	sub_orthoparalog_1	6.90441e-05	15.8334	29.07	1.83599	0.5 <= Ratio <= 2	Y
DDB2 complex|726	12	P61201	COP9 signalosome complex subunit 2 (SGN2) (Signalosome subunit 2) (Alien homolog) (JAB1-containing signalosome subunit 2) (Thyroid receptor-interacting protein 15) (TR-interacting protein 15) (TRIP-15)	COPS2 CSN2 TRIP15	51.597	603.307	1	23	AT2G26990.1	proteasome family protein	51.1861	604.476	470.515	461.74	479.291	9.19225	9.02081	9.36369	sub_1	1.15073e-05	252.666	457.412	1.81034	0.5 <= Ratio <= 2	Y
DDB2 complex|726	12	Q13098	COP9 signalosome complex subunit 1 (SGN1) (Signalosome subunit 1) (G protein pathway suppressor 1) (GPS-1) (JAB1-containing signalosome subunit 1) (Protein MFH)	GPS1 COPS1 CSN1	55.537	603.307	1	23	AT3G61140.1	26S proteasome, regulatory subunit Rpn7;Proteasome component (PCI) domain	50.5784	604.476	455.33	457.453	453.207	9.00246	9.04444	8.96048	sub_1	1.15073e-05	252.666	457.412	1.81034	0.5 <= Ratio <= 2	Y
DDB2 complex|726	12	Q99627	COP9 signalosome complex subunit 8 (SGN8) (Signalosome subunit 8) (COP9 homolog) (hCOP9) (JAB1-containing signalosome subunit 8)	COPS8 CSN8	23.226	603.307	1	23	AT4G14110.1	COP9 signalosome, subunit CSN8	22.5464	604.476	454.797	453.207	456.388	20.1716	20.1011	20.2422	sub_1	1.15073e-05	252.666	457.412	1.81034	0.5 <= Ratio <= 2	Y
DDB2 complex|726	12	Q9UNS2	COP9 signalosome complex subunit 3 (SGN3) (Signalosome subunit 3) (JAB1-containing signalosome subunit 3)	COPS3 CSN3	47.873	603.307	1	23	AT5G14250.1	Proteasome component (PCI) domain protein	47.7405	604.476	466.648	460.664	472.632	9.77469	9.64934	9.90003	sub_1	1.15073e-05	252.666	457.412	1.81034	0.5 <= Ratio <= 2	Y
DDB2 complex|726	12	Q9BT78	COP9 signalosome complex subunit 4 (SGN4) (Signalosome subunit 4) (JAB1-containing signalosome subunit 4)	COPS4 CSN4	46.269	603.307	1	23	AT5G42970.1	Proteasome component (PCI) domain protein	44.9567	604.476	460.726	453.207	468.245	10.2482	10.081	10.4155	sub_1	1.15073e-05	252.666	457.412	1.81034	0.5 <= Ratio <= 2	Y
DDB2 complex|726	12	Q7L5N1	COP9 signalosome complex subunit 6 (SGN6) (Signalosome subunit 6) (JAB1-containing signalosome subunit 6) (MOV34 homolog) (Vpr-interacting protein) (hVIP)	COPS6 CSN6 HVIP	36.163	603.307	1	23	AT5G56280.1	COP9 signalosome subunit 6A	35.6582	604.476	436.458	409.017	463.898	12.24	11.4705	13.0096	sub_1	1.15073e-05	252.666	457.412	1.81034	0.5 <= Ratio <= 2	Y
Ferritin complex|6135	2	P02792	Ferritin light chain (Ferritin L subunit)	FTL	20.02	41.246	1	4	AT3G56090.1	ferritin 3	28.8364	57.2103	512.464	460.664	564.263	17.7714	15.9751	19.5677	only_2_prots_before_clustering	0.0249825	57.0141	506.866	8.89018	Ratio out of [0.5, 2]
Ferritin complex|6135	2	P02794	Ferritin heavy chain (Ferritin H subunit) (EC 1.16.3.1) (Cell proliferation-inducing gene 15 protein) [Cleaved into: Ferritin heavy chain, N-terminally processed]	FTH1 FTH FTHL6 OK/SW-cl.84 PIG15	21.226	41.246	1	4	AT3G56090.1	ferritin 3	28.8364	57.2103	512.464	460.664	564.263	17.7714	15.9751	19.5677	only_2_prots_before_clustering	0.0249825	57.0141	506.866	8.89018	Ratio out of [0.5, 2]
Ferritin complex|6135	2	P02792	Ferritin light chain (Ferritin L subunit)	FTL	20.02	41.246	1	4	AT5G01600.1	ferretin 1	28.1777	57.2103	501.268	484.911	517.625	17.7895	17.209	18.37	only_2_prots_before_clustering	0.0249825	57.0141	506.866	8.89018	Ratio out of [0.5, 2]
Ferritin complex|6135	2	P02794	Ferritin heavy chain (Ferritin H subunit) (EC 1.16.3.1) (Cell proliferation-inducing gene 15 protein) [Cleaved into: Ferritin heavy chain, N-terminally processed]	FTH1 FTH FTHL6 OK/SW-cl.84 PIG15	21.226	41.246	1	4	AT5G01600.1	ferretin 1	28.1777	57.2103	501.268	484.911	517.625	17.7895	17.209	18.37	only_2_prots_before_clustering	0.0249825	57.0141	506.866	8.89018	Ratio out of [0.5, 2]
GATB-GATC-QRSL1 complex|6959	3	O75879	Glutamyl-tRNA(Gln) amidotransferase subunit B, mitochondrial (Glu-AdT subunit B) (EC 6.3.5.-) (Cytochrome c oxidase assembly factor PET112 homolog)	GATB PET112 PET112L HSPC199	61.864	134.41	0.666667	4	AT1G48520.1	GLU-ADT subunit B	60.9404	112.996	173.658	170.216	177.099	2.84963	2.79316	2.9061	only_2_prots_before_clustering	0.000184118	118.121	173.554	1.46929	0.5 <= Ratio <= 2	Y
GATB-GATC-QRSL1 complex|6959	3	Q9H0R6	Glutamyl-tRNA(Gln) amidotransferase subunit A, mitochondrial (Glu-AdT subunit A) (EC 6.3.5.7) (Glutaminyl-tRNA synthase-like protein 1)	QRSL1	57.46	134.41	0.666667	4	AT3G25660.1	Amidase family protein	57.1808	112.996	173.451	170.216	176.686	3.03338	2.97681	3.08996	only_2_prots_before_clustering	0.000184118	118.121	173.554	1.46929	0.5 <= Ratio <= 2	Y
H2A-H2B-TDIF2-PCNA complex|6737	4	P12004	Proliferating cell nuclear antigen (PCNA) (Cyclin)	PCNA	28.769	141.146	0.75	19	AT1G07370.1	proliferating cellular nuclear antigen 1	29.1219	146.972	132.36	129.275	135.446	4.54504	4.43909	4.651	sub_orthoparalog_1	0.0203565	87.5159	130.818	1.49479	0.5 <= Ratio <= 2	Y
H2A-H2B-TDIF2-PCNA complex|6737	4	P12004	Proliferating cell nuclear antigen (PCNA) (Cyclin)	PCNA	28.769	141.146	0.75	19	AT2G29570.1	proliferating cell nuclear antigen 2	29.222	146.972	129.275	129.275	129.275	4.42388	4.42388	4.42388	sub_orthoparalog_1	0.0203565	87.5159	130.818	1.49479	0.5 <= Ratio <= 2	Y
H2AX complex, isolated from cells without IR exposure|1223	13	P62158	Calmodulin	CALM	16.838	666.475	0.923077	69	AT1G66410.2	calmodulin 4	17.8285	893.337	37.5794	38.4554	36.7033	2.10783	2.15696	2.05869	sub_1	0.0120367	33.8604	35.1346	1.03763	0.5 <= Ratio <= 2	Y
H2AX complex, isolated from cells without IR exposure|1223	13	Q8N257	Histone H2B type 3-B (H2B type 12) (H2B.U histone 1)	H2BU1 HIST3H2BB	13.908	666.475	0.923077	69	AT2G28720.1	Histone superfamily protein	16.5294	893.337	31.5439	31.9116	31.1762	1.90835	1.9306	1.88611	sub_1	0.0120367	33.8604	35.1346	1.03763	0.5 <= Ratio <= 2	Y
H2AX complex, isolated from cells without IR exposure|1223	13	P62158	Calmodulin	CALM	16.838	666.475	0.923077	69	AT5G21274.1	calmodulin 6	16.8335	893.337	36.2804	35.8575	36.7033	2.15525	2.13013	2.18038	sub_1	0.0120367	33.8604	35.1346	1.03763	0.5 <= Ratio <= 2	Y
H2AX complex, isolated from cells without IR exposure|1223	13	P27797	Calreticulin (CRP55) (Calregulin) (Endoplasmic reticulum resident protein 60) (ERp60) (HACBP) (grp60)	CALR CRTC	48.142	666.475	0.923077	69	AT1G09210.1	calreticulin 1b	48.1565	893.337	145.259	145.259	145.259	3.0164	3.0164	3.0164	sub_2	0.00464897	119.994	140.234	1.16868	0.5 <= Ratio <= 2	Y
H2AX complex, isolated from cells without IR exposure|1223	13	P27797	Calreticulin (CRP55) (Calregulin) (Endoplasmic reticulum resident protein 60) (ERp60) (HACBP) (grp60)	CALR CRTC	48.142	666.475	0.923077	69	AT1G56340.1	calreticulin 1a	48.5269	893.337	152.025	153.62	150.43	3.13279	3.16566	3.09992	sub_2	0.00464897	119.994	140.234	1.16868	0.5 <= Ratio <= 2	Y
H2AX complex, isolated from cells without IR exposure|1223	13	P11940	Polyadenylate-binding protein 1 (PABP-1) (Poly(A)-binding protein 1)	PABPC1 PAB1 PABP1 PABPC2	70.671	666.475	0.923077	69	AT2G23350.1_11	poly(A) binding protein 4	71.6522	893.337	123.418	120.541	126.295	1.72246	1.68231	1.76262	sub_2	0.00464897	119.994	140.234	1.16868	0.5 <= Ratio <= 2	Y
HCF-1 complex|2721	18	P34932	Heat shock 70 kDa protein 4 (HSP70RY) (Heat shock 70-related protein APG-2)	HSPA4 APG2	94.331	1565.54	0.666667	38	AT1G79920.1	Heat shock protein 70 (Hsp 70) family protein	91.6801	1023.2	232.117	229.411	234.823	2.53182	2.5023	2.56133	sub_orthoparalog_1	0.00440731	91.7147	233.888	2.55017	Ratio out of [0.5, 2]
HCF-1 complex|2721	18	P34932	Heat shock 70 kDa protein 4 (HSP70RY) (Heat shock 70-related protein APG-2)	HSPA4 APG2	94.331	1565.54	0.666667	38	AT1G79930.1	heat shock protein 91	91.7493	1023.2	235.659	233.186	238.131	2.56851	2.54156	2.59546	sub_orthoparalog_1	0.00440731	91.7147	233.888	2.55017	Ratio out of [0.5, 2]
HCF-1 complex|2721	18	P34932	Heat shock 70 kDa protein 4 (HSP70RY) (Heat shock 70-related protein APG-2)	HSPA4 APG2	94.331	1565.54	0.666667	38	AT1G11660.1	heat shock protein 70 (Hsp 70) family protein	85.2186	1023.2	191.774	181.277	202.271	2.25038	2.1272	2.37356	sub_1	0.00577669	166.807	192.9	1.15642	0.5 <= Ratio <= 2	Y
HCF-1 complex|2721	18	P07900	Heat shock protein HSP 90-alpha (EC 3.6.4.10) (Heat shock 86 kDa) (HSP 86) (HSP86) (Lipopolysaccharide-associated protein 2) (LAP-2) (LPS-associated protein 2) (Renal carcinoma antigen NY-REN-38)	HSP90AA1 HSP90A HSPC1 HSPCA	84.66	1565.54	0.666667	38	AT5G56030.2	heat shock protein 81-2	83.1258	1023.2	203.303	169.03	237.577	2.44573	2.03342	2.85804	sub_1	0.00577669	166.807	192.9	1.15642	0.5 <= Ratio <= 2	Y
HCF-1 complex|2721	18	P07900	Heat shock protein HSP 90-alpha (EC 3.6.4.10) (Heat shock 86 kDa) (HSP 86) (HSP86) (Lipopolysaccharide-associated protein 2) (LAP-2) (LPS-associated protein 2) (Renal carcinoma antigen NY-REN-38)	HSP90AA1 HSP90A HSPC1 HSPCA	84.66	1565.54	0.666667	38	AT5G56010.1	heat shock protein 81-3	80.0514	1023.2	183.622	171.012	196.232	2.2938	2.13628	2.45133	sub_1	0.00577669	166.807	192.9	1.15642	0.5 <= Ratio <= 2	Y
HINT1-UBC3-RBX1 complex|7325	3	P49773	Histidine triad nucleotide-binding protein 1 (EC 3.-.-.-) (Adenosine 5'-monophosphoramidase) (Protein kinase C inhibitor 1) (Protein kinase C-interacting protein 1) (PKCI-1)	HINT1 HINT PKCI1 PRKCNH1	13.802	52.813	0.666667	6	AT1G31160.1	HISTIDINE TRIAD NUCLEOTIDE-BINDING 2	20.4004	32.6046	36.7133	35.8575	37.5692	1.79964	1.75768	1.84159	sub_orthoparalog_1	0.0122668	18.2004	36.1366	1.98549	0.5 <= Ratio <= 2	Y
HINT1-UBC3-RBX1 complex|7325	3	P49773	Histidine triad nucleotide-binding protein 1 (EC 3.-.-.-) (Adenosine 5'-monophosphoramidase) (Protein kinase C inhibitor 1) (Protein kinase C-interacting protein 1) (PKCI-1)	HINT1 HINT PKCI1 PRKCNH1	13.802	52.813	0.666667	6	AT3G56490.1	HIS triad family protein 3	16.0003	32.6046	35.5599	32.6644	38.4554	2.22245	2.04149	2.40342	sub_orthoparalog_1	0.0122668	18.2004	36.1366	1.98549	0.5 <= Ratio <= 2	Y
HMGB1-HMGB2-HSC70-ERP60-GAPDH complex|280	5	P09429	High mobility group protein B1 (High mobility group protein 1) (HMG-1)	HMGB1 HMG1	24.894	212.661	0.8	22	AT1G20693.1	high mobility group B2	15.9815	149.169	34.6274	34.2237	35.0311	2.16672	2.14146	2.19198	sub_2	0.00056386	32.1917	35.0407	1.0885	0.5 <= Ratio <= 2	Y
HMGB1-HMGB2-HSC70-ERP60-GAPDH complex|280	5	P26583	High mobility group protein B2 (High mobility group protein 2) (HMG-2)	HMGB2 HMG2	24.034	212.661	0.8	22	AT1G20693.1	high mobility group B2	15.9815	149.169	34.6274	34.2237	35.0311	2.16672	2.14146	2.19198	sub_2	0.00056386	32.1917	35.0407	1.0885	0.5 <= Ratio <= 2	Y
HMGB1-HMGB2-HSC70-ERP60-GAPDH complex|280	5	P09429	High mobility group protein B1 (High mobility group protein 1) (HMG-1)	HMGB1 HMG1	24.894	212.661	0.8	22	AT1G20696.2	high mobility group B3	16.8861	149.169	35.8672	36.7033	35.0311	2.12407	2.17358	2.07455	sub_2	0.00056386	32.1917	35.0407	1.0885	0.5 <= Ratio <= 2	Y
HMGB1-HMGB2-HSC70-ERP60-GAPDH complex|280	5	P26583	High mobility group protein B2 (High mobility group protein 2) (HMG-2)	HMGB2 HMG2	24.034	212.661	0.8	22	AT1G20696.2	high mobility group B3	16.8861	149.169	35.8672	36.7033	35.0311	2.12407	2.17358	2.07455	sub_2	0.00056386	32.1917	35.0407	1.0885	0.5 <= Ratio <= 2	Y
HMGB1-HMGB2-HSC70-ERP60-GAPDH complex|280	5	P09429	High mobility group protein B1 (High mobility group protein 1) (HMG-1)	HMGB1 HMG1	24.894	212.661	0.8	22	AT2G17560.1	high mobility group B4	15.4199	149.169	34.6274	34.2237	35.0311	2.24563	2.21945	2.27181	sub_2	0.00056386	32.1917	35.0407	1.0885	0.5 <= Ratio <= 2	Y
HMGB1-HMGB2-HSC70-ERP60-GAPDH complex|280	5	P26583	High mobility group protein B2 (High mobility group protein 2) (HMG-2)	HMGB2 HMG2	24.034	212.661	0.8	22	AT2G17560.1	high mobility group B4	15.4199	149.169	34.6274	34.2237	35.0311	2.24563	2.21945	2.27181	sub_2	0.00056386	32.1917	35.0407	1.0885	0.5 <= Ratio <= 2	Y
HSP90-FKBP38-CAM-Ca(2+) complex|4158	3	P62158	Calmodulin	CALM	16.838	146.06	0.666667	17	AT1G66410.2	calmodulin 4	17.8285	98.6382	37.5794	38.4554	36.7033	2.10783	2.15696	2.05869	sub_orthoparalog_2	0.0150746	17.331	36.9299	2.13086	Ratio out of [0.5, 2]
HSP90-FKBP38-CAM-Ca(2+) complex|4158	3	P62158	Calmodulin	CALM	16.838	146.06	0.666667	17	AT5G21274.1	calmodulin 6	16.8335	98.6382	36.2804	35.8575	36.7033	2.15525	2.13013	2.18038	sub_orthoparalog_2	0.0150746	17.331	36.9299	2.13086	Ratio out of [0.5, 2]
LSm1-7 complex|561	7	P62310	U6 snRNA-associated Sm-like protein LSm3	LSM3 MDS017	11.845	83.876	1	13	AT1G21190.1	Small nuclear ribonucleoprotein family protein	11.2528	81.1904	93.3729	89.0218	97.7239	8.29774	7.91108	8.68441	sub_2	5.75367e-05	31.6215	97.7956	3.09269	Ratio out of [0.5, 2]
LSm1-7 complex|561	7	Q9Y333	U6 snRNA-associated Sm-like protein LSm2 (Protein G7b) (Small nuclear ribonuclear protein D homolog) (snRNP core Sm-like protein Sm-x5)	LSM2 C6orf28 G7B	10.835	83.876	1	13	AT1G03330.1	Small nuclear ribonucleoprotein family protein	10.6942	81.1904	100.056	97.7239	102.389	9.35614	9.13803	9.57425	sub_2	5.75367e-05	31.6215	97.7956	3.09269	Ratio out of [0.5, 2]
LSm1-7 complex|561	7	P62310	U6 snRNA-associated Sm-like protein LSm3	LSM3 MDS017	11.845	83.876	1	13	AT1G76860.1	Small nuclear ribonucleoprotein family protein	11.2857	81.1904	98.8766	97.7239	100.029	8.76122	8.65909	8.86336	sub_2	5.75367e-05	31.6215	97.7956	3.09269	Ratio out of [0.5, 2]
LSm1-7 complex|561	7	Q9Y4Y9	U6 snRNA-associated Sm-like protein LSm5	LSM5	9.937	83.876	1	13	AT5G48870.1	Small nuclear ribonucleoprotein family protein	9.6581	81.1904	98.8766	97.7239	100.029	10.2377	10.1183	10.357	sub_2	5.75367e-05	31.6215	97.7956	3.09269	Ratio out of [0.5, 2]
LSm1-7 complex|561	7	P62312	U6 snRNA-associated Sm-like protein LSm6	LSM6	9.128	83.876	1	13	AT3G59810.1	Small nuclear ribonucleoprotein family protein	9.9132	81.1904	102.417	100.029	104.804	10.3314	10.0905	10.5722	sub_3	0.0120482	24.2365	102.403	4.22515	Ratio out of [0.5, 2]
LSm1-7 complex|561	7	Q9Y4Z0	U6 snRNA-associated Sm-like protein LSm4 (Glycine-rich protein) (GRP)	LSM4	15.35	83.876	1	13	AT5G27720.1	Small nuclear ribonucleoprotein family protein	14.3233	81.1904	102.389	102.389	102.389	7.14842	7.14842	7.14842	sub_3	0.0120482	24.2365	102.403	4.22515	Ratio out of [0.5, 2]
Nop56p-associated pre-rRNA complex|3055	104	Q71U36	Tubulin alpha-1A chain (Alpha-tubulin 3) (Tubulin B-alpha-1) (Tubulin alpha-3 chain) [Cleaved into: Detyrosinated tubulin alpha-1A chain]	TUBA1A TUBA3	50.136	3857.17	0.884615	351	AT5G19780.1	tubulin alpha-5	49.6538	3004.29	96.5978	97.7239	95.4717	1.94543	1.96811	1.92275	sub_2	0.0161793	99.1558	110.211	1.11149	0.5 <= Ratio <= 2	Y
Nop56p-associated pre-rRNA complex|3055	104	P68104	Elongation factor 1-alpha 1 (EF-1-alpha-1) (Elongation factor Tu) (EF-Tu) (Eukaryotic elongation factor 1 A-1) (eEF1A-1) (Leukocyte receptor cluster member 7)	EEF1A1 EEF1A EF1A LENG7	50.141	3857.17	0.884615	351	AT5G60390.1_22	GTP binding Elongation factor Tu family protein	49.502	3004.29	123.824	102.389	145.259	2.5014	2.06838	2.93441	sub_2	0.0161793	99.1558	110.211	1.11149	0.5 <= Ratio <= 2	Y
PA700-20S-PA28 complex|193	36	P48556	26S proteasome non-ATPase regulatory subunit 8 (26S proteasome regulatory subunit RPN12) (26S proteasome regulatory subunit S14) (p31)	PSMD8	39.612	1433.78	0.944444	81	AT1G64520.1	regulatory particle non-ATPase 12A	30.7055	1716.12	550.587	475.95	625.225	17.9312	15.5005	20.362	sub_1	1.15073e-05	242.447	543.017	2.23973	Ratio out of [0.5, 2]
PA700-20S-PA28 complex|193	36	Q9UNM6	26S proteasome non-ATPase regulatory subunit 13 (26S proteasome regulatory subunit RPN9) (26S proteasome regulatory subunit S11) (26S proteasome regulatory subunit p40.5)	PSMD13	42.945	1433.78	0.944444	81	AT4G19006.1	Proteasome component (PCI) domain protein	44.02	1716.12	536.798	446.911	626.684	12.1944	10.1524	14.2364	sub_1	1.15073e-05	242.447	543.017	2.23973	Ratio out of [0.5, 2]
PA700-20S-PA28 complex|193	36	O00232	26S proteasome non-ATPase regulatory subunit 12 (26S proteasome regulatory subunit RPN5) (26S proteasome regulatory subunit p55)	PSMD12	52.904	1433.78	0.944444	81	AT5G09900.3	26S proteasome regulatory subunit, putative (RPN5)	52.6672	1716.12	558.202	470.433	645.971	10.5987	8.93219	12.2651	sub_1	1.15073e-05	242.447	543.017	2.23973	Ratio out of [0.5, 2]
PA700-20S-PA28 complex|193	36	O00232	26S proteasome non-ATPase regulatory subunit 12 (26S proteasome regulatory subunit RPN5) (26S proteasome regulatory subunit p55)	PSMD12	52.904	1433.78	0.944444	81	AT5G64760.1	regulatory particle non-ATPase subunit 5B	51.1171	1716.12	581.346	471.532	691.16	11.3728	9.22454	13.5211	sub_1	1.15073e-05	242.447	543.017	2.23973	Ratio out of [0.5, 2]
PA700-20S-PA28 complex|193	36	O00231	26S proteasome non-ATPase regulatory subunit 11 (26S proteasome regulatory subunit RPN6) (26S proteasome regulatory subunit S9) (26S proteasome regulatory subunit p44.5)	PSMD11	47.464	1433.78	0.944444	81	AT1G29150.1	non-ATPase subunit 9	46.7486	1716.12	524.278	453.207	595.349	11.2148	9.69456	12.7351	sub_1	1.15073e-05	242.447	543.017	2.23973	Ratio out of [0.5, 2]
PA700-20S-PA28 complex|193	36	P51665	26S proteasome non-ATPase regulatory subunit 7 (26S proteasome regulatory subunit RPN8) (26S proteasome regulatory subunit S12) (Mov34 protein homolog) (Proteasome subunit p40)	PSMD7 MOV34L	37.025	1433.78	0.944444	81	AT5G05780.1	RP non-ATPase subunit 8A	34.7277	1716.12	520.736	463.898	577.574	14.9948	13.3582	16.6315	sub_1	1.15073e-05	242.447	543.017	2.23973	Ratio out of [0.5, 2]
PA700-20S-PA28 complex|193	36	O00487	26S proteasome non-ATPase regulatory subunit 14 (EC 3.4.19.-) (26S proteasome regulatory subunit RPN11) (26S proteasome-associated PAD1 homolog 1)	PSMD14 POH1	34.577	1433.78	0.944444	81	AT5G23540.1	Mov34/MPN/PAD-1 family protein	34.3532	1716.12	529.172	472.632	585.711	15.4039	13.758	17.0497	sub_1	1.15073e-05	242.447	543.017	2.23973	Ratio out of [0.5, 2]
PA700-20S-PA28 complex|193	36	P25787	Proteasome subunit alpha type-2 (Macropain subunit C3) (Multicatalytic endopeptidase complex subunit C3) (Proteasome component C3)	PSMA2 HC3 PSC3	25.899	1433.78	0.944444	81	AT1G16470.1	proteasome subunit PAB1	25.7011	1716.12	558.838	536.049	581.628	21.7438	20.857	22.6305	sub_2	1.15073e-05	487.895	570.055	1.1684	0.5 <= Ratio <= 2	Y
PA700-20S-PA28 complex|193	36	P49721	Proteasome subunit beta type-2 (Macropain subunit C7-I) (Multicatalytic endopeptidase complex subunit C7-I) (Proteasome component C7-I)	PSMB2	22.836	1433.78	0.944444	81	AT3G22630.1	20S proteasome beta subunit D1	22.5405	1716.12	539.029	516.419	561.638	23.9138	22.9107	24.9168	sub_2	1.15073e-05	487.895	570.055	1.1684	0.5 <= Ratio <= 2	Y
PA700-20S-PA28 complex|193	36	P25786	Proteasome subunit alpha type-1 (30 kDa prosomal protein) (PROS-30) (Macropain subunit C2) (Multicatalytic endopeptidase complex subunit C2) (Proteasome component C2) (Proteasome nu chain)	PSMA1 HC2 NU PROS30 PSC2	29.556	1433.78	0.944444	81	AT1G47250.1	20S proteasome alpha subunit F2	30.4097	1716.12	571.184	552.546	589.822	18.783	18.17	19.3959	sub_2	1.15073e-05	487.895	570.055	1.1684	0.5 <= Ratio <= 2	Y
PA700-20S-PA28 complex|193	36	P25789	Proteasome subunit alpha type-4 (Macropain subunit C9) (Multicatalytic endopeptidase complex subunit C9) (Proteasome component C9) (Proteasome subunit L)	PSMA4 HC9 PSC9	29.484	1433.78	0.944444	81	AT3G22110.1	20S proteasome alpha subunit C1	27.475	1716.12	582.085	559.025	605.146	21.186	20.3467	22.0253	sub_2	1.15073e-05	487.895	570.055	1.1684	0.5 <= Ratio <= 2	Y
PA700-20S-PA28 complex|193	36	Q99436	Proteasome subunit beta type-7 (EC 3.4.25.1) (Macropain chain Z) (Multicatalytic endopeptidase complex chain Z) (Proteasome subunit Z)	PSMB7 Z	29.965	1433.78	0.944444	81	AT3G27430.2	N-terminal nucleophile aminohydrolases (Ntn hydrolases) superfamily protein	29.5546	1716.12	568.034	544.869	591.199	19.2198	18.436	20.0036	sub_2	1.15073e-05	487.895	570.055	1.1684	0.5 <= Ratio <= 2	Y
PA700-20S-PA28 complex|193	36	O14818	Proteasome subunit alpha type-7 (Proteasome subunit RC6-1) (Proteasome subunit XAPC7)	PSMA7 HSPC	27.887	1433.78	0.944444	81	AT3G51260.1	20S proteasome alpha subunit PAD1	27.3369	1716.12	568.034	544.869	591.199	20.779	19.9316	21.6264	sub_2	1.15073e-05	487.895	570.055	1.1684	0.5 <= Ratio <= 2	Y
PA700-20S-PA28 complex|193	36	P60900	Proteasome subunit alpha type-6 (27 kDa prosomal protein) (PROS-27) (p27K) (Macropain iota chain) (Multicatalytic endopeptidase complex iota chain) (Proteasome iota chain)	PSMA6 PROS27	27.399	1433.78	0.944444	81	AT5G35590.1	proteasome alpha subunit A1	27.2938	1716.12	569.36	546.141	592.579	20.8604	20.0097	21.7111	sub_2	1.15073e-05	487.895	570.055	1.1684	0.5 <= Ratio <= 2	Y
PA700-20S-PA28 complex|193	36	P60900	Proteasome subunit alpha type-6 (27 kDa prosomal protein) (PROS-27) (p27K) (Macropain iota chain) (Multicatalytic endopeptidase complex iota chain) (Proteasome iota chain)	PSMA6 PROS27	27.399	1433.78	0.944444	81	AT2G05840.1	20S proteasome subunit PAA2	27.3499	1716.12	582.317	585.711	578.922	21.2914	21.4155	21.1673	sub_2	1.15073e-05	487.895	570.055	1.1684	0.5 <= Ratio <= 2	Y
PA700-20S-PA28 complex|193	36	P28066	Proteasome subunit alpha type-5 (Macropain zeta chain) (Multicatalytic endopeptidase complex zeta chain) (Proteasome zeta chain)	PSMA5	26.411	1433.78	0.944444	81	AT1G53850.1	20S proteasome alpha subunit E1	25.947	1716.12	576.933	570.88	582.986	22.2351	22.0018	22.4683	sub_2	1.15073e-05	487.895	570.055	1.1684	0.5 <= Ratio <= 2	Y
PA700-20S-PA28 complex|193	36	P28070	Proteasome subunit beta type-4 (26 kDa prosomal protein) (HsBPROS26) (PROS-26) (Macropain beta chain) (Multicatalytic endopeptidase complex beta chain) (Proteasome beta chain) (Proteasome chain 3) (HsN3)	PSMB4 PROS26	29.204	1433.78	0.944444	81	AT1G56450.1	20S proteasome beta subunit G1	27.6512	1716.12	580.983	574.887	587.078	21.0111	20.7907	21.2316	sub_2	1.15073e-05	487.895	570.055	1.1684	0.5 <= Ratio <= 2	Y
PA700-20S-PA28 complex|193	36	P25787	Proteasome subunit alpha type-2 (Macropain subunit C3) (Multicatalytic endopeptidase complex subunit C3) (Proteasome component C3)	PSMA2 HC3 PSC3	25.899	1433.78	0.944444	81	AT1G79210.1	N-terminal nucleophile aminohydrolases (Ntn hydrolases) superfamily protein	25.7331	1716.12	577.576	578.922	576.229	22.4449	22.4972	22.3925	sub_2	1.15073e-05	487.895	570.055	1.1684	0.5 <= Ratio <= 2	Y
PA700-20S-PA28 complex|193	36	O14818	Proteasome subunit alpha type-7 (Proteasome subunit RC6-1) (Proteasome subunit XAPC7)	PSMA7 HSPC	27.887	1433.78	0.944444	81	AT5G66140.1	proteasome alpha subunit D2	27.3238	1716.12	566.287	559.025	573.548	20.725	20.4593	20.9908	sub_2	1.15073e-05	487.895	570.055	1.1684	0.5 <= Ratio <= 2	Y
PA700-20S-PA28 complex|193	36	P28074	Proteasome subunit beta type-5 (EC 3.4.25.1) (Macropain epsilon chain) (Multicatalytic endopeptidase complex epsilon chain) (Proteasome chain 6) (Proteasome epsilon chain) (Proteasome subunit MB1) (Proteasome subunit X)	PSMB5 LMPX MB1 X	28.48	1433.78	0.944444	81	AT1G13060.2	20S proteasome beta subunit E1	32.3443	1716.12	589.225	578.922	599.528	18.2173	17.8987	18.5358	sub_3	1.15073e-05	548.058	602.011	1.09844	0.5 <= Ratio <= 2	Y
PA700-20S-PA28 complex|193	36	Q99436	Proteasome subunit beta type-7 (EC 3.4.25.1) (Macropain chain Z) (Multicatalytic endopeptidase complex chain Z) (Proteasome subunit Z)	PSMB7 Z	29.965	1433.78	0.944444	81	AT5G40580.1	20S proteasome beta subunit PBB2	29.6168	1716.12	592.182	573.548	610.816	19.9948	19.3656	20.624	sub_3	1.15073e-05	548.058	602.011	1.09844	0.5 <= Ratio <= 2	Y
PA700-20S-PA28 complex|193	36	P25786	Proteasome subunit alpha type-1 (30 kDa prosomal protein) (PROS-30) (Macropain subunit C2) (Multicatalytic endopeptidase complex subunit C2) (Proteasome component C2) (Proteasome nu chain)	PSMA1 HC2 NU PROS30 PSC2	29.556	1433.78	0.944444	81	AT5G42790.1	proteasome alpha subunit F1	30.4758	1716.12	590.286	566.9	613.671	19.369	18.6017	20.1363	sub_3	1.15073e-05	548.058	602.011	1.09844	0.5 <= Ratio <= 2	Y
PA700-20S-PA28 complex|193	36	Q99460	26S proteasome non-ATPase regulatory subunit 1 (26S proteasome regulatory subunit RPN2) (26S proteasome regulatory subunit S1) (26S proteasome subunit p112)	PSMD1	105.836	1433.78	0.944444	81	AT2G32730.1	26S proteasome regulatory complex, non-ATPase subcomplex, Rpn2/Psmd1 subunit	108.976	1716.12	610.429	574.887	645.971	5.60149	5.27535	5.92764	sub_3	1.15073e-05	548.058	602.011	1.09844	0.5 <= Ratio <= 2	Y
PA700-20S-PA28 complex|193	36	P28066	Proteasome subunit alpha type-5 (Macropain zeta chain) (Multicatalytic endopeptidase complex zeta chain) (Proteasome zeta chain)	PSMA5	26.411	1433.78	0.944444	81	AT3G14290.1	20S proteasome alpha subunit E2	25.977	1716.12	599.514	570.88	628.147	23.0786	21.9764	24.1809	sub_3	1.15073e-05	548.058	602.011	1.09844	0.5 <= Ratio <= 2	Y
PA700-20S-PA28 complex|193	36	P20618	Proteasome subunit beta type-1 (Macropain subunit C5) (Multicatalytic endopeptidase complex subunit C5) (Proteasome component C5) (Proteasome gamma chain)	PSMB1 PSC5	26.489	1433.78	0.944444	81	AT3G60820.1	N-terminal nucleophile aminohydrolases (Ntn hydrolases) superfamily protein	24.6438	1716.12	611.788	593.962	629.614	24.8252	24.1019	25.5486	sub_3	1.15073e-05	548.058	602.011	1.09844	0.5 <= Ratio <= 2	Y
PA700-20S-PA28 complex|193	36	P25788	Proteasome subunit alpha type-3 (Macropain subunit C8) (Multicatalytic endopeptidase complex subunit C8) (Proteasome component C8)	PSMA3 HC8 PSC8	28.433	1433.78	0.944444	81	AT2G27020.1	20S proteasome alpha subunit G1	27.3771	1716.12	606.664	595.349	617.978	22.1595	21.7462	22.5728	sub_3	1.15073e-05	548.058	602.011	1.09844	0.5 <= Ratio <= 2	Y
PA700-20S-PA28 complex|193	36	P49721	Proteasome subunit beta type-2 (Macropain subunit C7-I) (Multicatalytic endopeptidase complex subunit C7-I) (Proteasome component C7-I)	PSMB2	22.836	1433.78	0.944444	81	AT4G14800.2	20S proteasome beta subunit D2	23.8269	1716.12	623.974	639.974	607.974	26.1878	26.8593	25.5163	sub_3	1.15073e-05	548.058	602.011	1.09844	0.5 <= Ratio <= 2	Y
PA700-20S-PA28 complex|193	36	P28072	Proteasome subunit beta type-6 (EC 3.4.25.1) (Macropain delta chain) (Multicatalytic endopeptidase complex delta chain) (Proteasome delta chain) (Proteasome subunit Y)	PSMB6 LMPY Y	25.358	1433.78	0.944444	81	AT4G31300.2	N-terminal nucleophile aminohydrolases (Ntn hydrolases) superfamily protein	25.2794	1716.12	594.042	584.347	603.736	23.499	23.1155	23.8825	sub_3	1.15073e-05	548.058	602.011	1.09844	0.5 <= Ratio <= 2	Y
PA700-20S-PA28 complex|193	36	P17980	26S proteasome regulatory subunit 6A (26S proteasome AAA-ATPase subunit RPT5) (Proteasome 26S subunit ATPase 3) (Proteasome subunit P50) (Tat-binding protein 1) (TBP-1)	PSMC3 TBP1	49.204	1433.78	0.944444	81	AT3G05530.1	regulatory particle triple-A ATPase 5A	47.4796	1716.12	648.361	635.513	661.209	13.6556	13.385	13.9262	sub_4	0.0092404	189.847	704.081	3.70867	Ratio out of [0.5, 2]
PA700-20S-PA28 complex|193	36	P62191	26S proteasome regulatory subunit 4 (P26s4) (26S proteasome AAA-ATPase subunit RPT2) (Proteasome 26S subunit ATPase 1)	PSMC1	49.185	1433.78	0.944444	81	AT4G29040.1	regulatory particle AAA-ATPase 2A	49.3694	1716.12	672.119	678.387	665.85	13.6141	13.741	13.4871	sub_4	0.0092404	189.847	704.081	3.70867	Ratio out of [0.5, 2]
PA700-20S-PA28 complex|193	36	P62195	26S proteasome regulatory subunit 8 (26S proteasome AAA-ATPase subunit RPT6) (Proteasome 26S subunit ATPase 5) (Proteasome subunit p45) (Thyroid hormone receptor-interacting protein 1) (TRIP1) (p45/SUG)	PSMC5 SUG1	45.626	1433.78	0.944444	81	AT5G19990.1	regulatory particle triple-A ATPase 6A	47.2475	1716.12	649.292	612.242	686.342	13.7424	12.9582	14.5265	sub_4	0.0092404	189.847	704.081	3.70867	Ratio out of [0.5, 2]
PA700-20S-PA28 complex|193	36	P43686	26S proteasome regulatory subunit 6B (26S proteasome AAA-ATPase subunit RPT3) (MB67-interacting protein) (MIP224) (Proteasome 26S subunit ATPase 4) (Tat-binding protein 7) (TBP-7)	PSMC4 MIP224 TBP7	47.366	1433.78	0.944444	81	AT5G58290.1	regulatory particle triple-A ATPase 3	45.7508	1716.12	846.551	1022.58	670.524	18.5035	22.351	14.656	sub_4	0.0092404	189.847	704.081	3.70867	Ratio out of [0.5, 2]
PPP2R1A-PPP2R1B-PPP2CA-PPME1-EIF4A1 complex|5876	5	P30153	Serine/threonine-protein phosphatase 2A 65 kDa regulatory subunit A alpha isoform (Medium tumor antigen-associated 61 kDa protein) (PP2A subunit A isoform PR65-alpha) (PP2A subunit A isoform R1-alpha)	PPP2R1A	65.309	255.586	1	19	AT1G25490.1	ARM repeat superfamily protein	65.4933	248.025	246.115	259.587	232.643	3.75787	3.96357	3.55217	sub_1	0.00888367	166.839	209.691	1.25685	0.5 <= Ratio <= 2	Y
PPP2R1A-PPP2R1B-PPP2CA-PPME1-EIF4A1 complex|5876	5	P30154	Serine/threonine-protein phosphatase 2A 65 kDa regulatory subunit A beta isoform (PP2A subunit A isoform PR65-beta) (PP2A subunit A isoform R1-beta)	PPP2R1B	66.214	255.586	1	19	AT1G25490.1	ARM repeat superfamily protein	65.4933	248.025	246.115	259.587	232.643	3.75787	3.96357	3.55217	sub_1	0.00888367	166.839	209.691	1.25685	0.5 <= Ratio <= 2	Y
PPP2R1A-PPP2R1B-PPP2CA-PPME1-EIF4A1 complex|5876	5	P67775	Serine/threonine-protein phosphatase 2A catalytic subunit alpha isoform (PP2A-alpha) (EC 3.1.3.16) (Replication protein C) (RP-C)	PPP2CA	35.594	255.586	1	19	AT3G58500.1	protein phosphatase 2A-4	35.7672	248.025	255.137	273.25	237.024	7.13327	7.63969	6.62684	sub_1	0.00888367	166.839	209.691	1.25685	0.5 <= Ratio <= 2	Y
PPP2R1A-PPP2R1B-PPP2CA-PPME1-EIF4A1 complex|5876	5	P30153	Serine/threonine-protein phosphatase 2A 65 kDa regulatory subunit A alpha isoform (Medium tumor antigen-associated 61 kDa protein) (PP2A subunit A isoform PR65-alpha) (PP2A subunit A isoform R1-alpha)	PPP2R1A	65.309	255.586	1	19	AT1G13320.1	protein phosphatase 2A subunit A3	65.5163	248.025	179.193	176.686	181.7	2.73509	2.69683	2.77335	sub_1	0.00888367	166.839	209.691	1.25685	0.5 <= Ratio <= 2	Y
PPP2R1A-PPP2R1B-PPP2CA-PPME1-EIF4A1 complex|5876	5	P30154	Serine/threonine-protein phosphatase 2A 65 kDa regulatory subunit A beta isoform (PP2A subunit A isoform PR65-beta) (PP2A subunit A isoform R1-beta)	PPP2R1B	66.214	255.586	1	19	AT1G13320.1	protein phosphatase 2A subunit A3	65.5163	248.025	179.193	176.686	181.7	2.73509	2.69683	2.77335	sub_1	0.00888367	166.839	209.691	1.25685	0.5 <= Ratio <= 2	Y
PPP2R1A-PPP2R1B-PPP2CA-PPME1-EIF4A1 complex|5876	5	P30153	Serine/threonine-protein phosphatase 2A 65 kDa regulatory subunit A alpha isoform (Medium tumor antigen-associated 61 kDa protein) (PP2A subunit A isoform PR65-alpha) (PP2A subunit A isoform R1-alpha)	PPP2R1A	65.309	255.586	1	19	AT3G25800.1	protein phosphatase 2A subunit A2	65.5974	248.025	181.043	193.055	169.03	2.75991	2.94304	2.57678	sub_1	0.00888367	166.839	209.691	1.25685	0.5 <= Ratio <= 2	Y
PPP2R1A-PPP2R1B-PPP2CA-PPME1-EIF4A1 complex|5876	5	P30154	Serine/threonine-protein phosphatase 2A 65 kDa regulatory subunit A beta isoform (PP2A subunit A isoform PR65-beta) (PP2A subunit A isoform R1-beta)	PPP2R1B	66.214	255.586	1	19	AT3G25800.1	protein phosphatase 2A subunit A2	65.5974	248.025	181.043	193.055	169.03	2.75991	2.94304	2.57678	sub_1	0.00888367	166.839	209.691	1.25685	0.5 <= Ratio <= 2	Y
Profilin 1 complex|2837	6	Q9BVA1	Tubulin beta-2B chain	TUBB2B	49.953	458.635	1	37	AT1G20010.1	tubulin beta-5 chain	50.3422	952.572	90.0718	89.0218	91.1219	1.78919	1.76833	1.81005	sub_orthoparalog_1	2.30147e-05	50.2283	90.9724	1.81118	0.5 <= Ratio <= 2	Y
Profilin 1 complex|2837	6	Q9BVA1	Tubulin beta-2B chain	TUBB2B	49.953	458.635	1	37	AT4G20890.1	tubulin beta-9 chain	49.6576	952.572	89.0218	89.0218	89.0218	1.79271	1.79271	1.79271	sub_orthoparalog_1	2.30147e-05	50.2283	90.9724	1.81118	0.5 <= Ratio <= 2	Y
Profilin 1 complex|2837	6	Q9BVA1	Tubulin beta-2B chain	TUBB2B	49.953	458.635	1	37	AT5G12250.1	beta-6 tubulin	50.5855	952.572	92.1966	91.1219	93.2714	1.82259	1.80134	1.84384	sub_orthoparalog_1	2.30147e-05	50.2283	90.9724	1.81118	0.5 <= Ratio <= 2	Y
Profilin 1 complex|2837	6	Q9BVA1	Tubulin beta-2B chain	TUBB2B	49.953	458.635	1	37	AT5G44340.1	tubulin beta chain 4	49.8228	952.572	87.996	89.0218	86.9702	1.76618	1.78677	1.74559	sub_orthoparalog_1	2.30147e-05	50.2283	90.9724	1.81118	0.5 <= Ratio <= 2	Y
Profilin 1 complex|2837	6	Q9BVA1	Tubulin beta-2B chain	TUBB2B	49.953	458.635	1	37	AT5G62700.1	tubulin beta chain 3	50.7336	952.572	95.5755	91.1219	100.029	1.88387	1.79608	1.97166	sub_orthoparalog_1	2.30147e-05	50.2283	90.9724	1.81118	0.5 <= Ratio <= 2	Y
RAF1-PPP2-PIN1 complex|5211	5	P30153	Serine/threonine-protein phosphatase 2A 65 kDa regulatory subunit A alpha isoform (Medium tumor antigen-associated 61 kDa protein) (PP2A subunit A isoform PR65-alpha) (PP2A subunit A isoform R1-alpha)	PPP2R1A	65.309	243.871	1	28	AT1G25490.1	ARM repeat superfamily protein	65.4933	251.96	246.115	259.587	232.643	3.75787	3.96357	3.55217	sub_1	0.0360295	157.535	238.507	1.514	0.5 <= Ratio <= 2	Y
RAF1-PPP2-PIN1 complex|5211	5	P62714	Serine/threonine-protein phosphatase 2A catalytic subunit beta isoform (PP2A-beta) (EC 3.1.3.16)	PPP2CB	35.575	243.871	1	28	AT3G58500.1	protein phosphatase 2A-4	35.7672	251.96	255.137	273.25	237.024	7.13327	7.63969	6.62684	sub_1	0.0360295	157.535	238.507	1.514	0.5 <= Ratio <= 2	Y
RAF1-PPP2-PIN1 complex|5211	5	P63151	Serine/threonine-protein phosphatase 2A 55 kDa regulatory subunit B alpha isoform (PP2A subunit B isoform B55-alpha) (PP2A subunit B isoform PR55-alpha) (PP2A subunit B isoform R2-alpha) (PP2A subunit B isoform alpha)	PPP2R2A	51.692	243.871	1	28	AT1G17720.1	Protein phosphatase 2A, regulatory subunit PR55	56.2743	251.96	214.268	221.011	207.526	3.80757	3.92738	3.68776	sub_1	0.0360295	157.535	238.507	1.514	0.5 <= Ratio <= 2	Y
RANBP1-RAN-KPNB1 complex|1554	3	Q14974	Importin subunit beta-1 (Importin-90) (Karyopherin subunit beta-1) (Nuclear factor p97) (Pore targeting complex 97 kDa subunit) (PTAC97)	KPNB1 NTF97	97.17	144.903	1	9	AT3G08943.1	ARM repeat superfamily protein	96.3998	146.464	160.031	157.978	162.083	1.66007	1.63878	1.68136	sub_orthoparalog_1	0.020414	96.5019	160.759	1.66586	0.5 <= Ratio <= 2	Y
RANBP1-RAN-KPNB1 complex|1554	3	Q14974	Importin subunit beta-1 (Importin-90) (Karyopherin subunit beta-1) (Nuclear factor p97) (Pore targeting complex 97 kDa subunit) (PTAC97)	KPNB1 NTF97	97.17	144.903	1	9	AT3G08947.1	ARM repeat superfamily protein	96.604	146.464	161.487	154.338	168.636	1.67164	1.59763	1.74564	sub_orthoparalog_1	0.020414	96.5019	160.759	1.66586	0.5 <= Ratio <= 2	Y
SNW1 complex|1335	18	P26641	Elongation factor 1-gamma (EF-1-gamma) (eEF-1B gamma)	EEF1G EF1G PRO1608	50.119	2057.86	0.777778	45	AT1G09640.1	Translation elongation factor EF1B, gamma chain	46.6602	1509.9	541.37	480.41	602.33	11.6024	10.2959	12.9089	sub_2	0.00162254	96.032	531.597	5.53562	Ratio out of [0.5, 2]
SNW1 complex|1335	18	P26641	Elongation factor 1-gamma (EF-1-gamma) (eEF-1B gamma)	EEF1G EF1G PRO1608	50.119	2057.86	0.777778	45	AT1G57720.1	Translation elongation factor EF1B, gamma chain	46.3999	1509.9	525.243	460.664	589.822	11.3199	9.92814	12.7117	sub_2	0.00162254	96.032	531.597	5.53562	Ratio out of [0.5, 2]
SNW1 complex|1335	18	P68104	Elongation factor 1-alpha 1 (EF-1-alpha-1) (Elongation factor Tu) (EF-Tu) (Eukaryotic elongation factor 1 A-1) (eEF1A-1) (Leukocyte receptor cluster member 7)	EEF1A1 EEF1A EF1A LENG7	50.141	2057.86	0.777778	45	AT5G60390.1_11	GTP binding Elongation factor Tu family protein	49.502	1509.9	528.178	489.455	566.9	10.6698	9.88758	11.4521	sub_2	0.00162254	96.032	531.597	5.53562	Ratio out of [0.5, 2]
Spliceosome|351	143	P52298	Nuclear cap-binding protein subunit 2 (20 kDa nuclear cap-binding protein) (Cell proliferation-inducing gene 55 protein) (NCBP 20 kDa subunit) (CBP20) (NCBP-interacting protein 1) (NIP1)	NCBP2 CBP20 PIG55	18.001	9706.98	0.881119	282	AT5G44200.1	CAP-binding protein 20	29.6089	7913.7	156.154	157.611	154.698	5.2739	5.32308	5.22471	sub_2	0.0177789	101.261	139.786	1.38045	0.5 <= Ratio <= 2	Y
Spliceosome|351	143	P11940	Polyadenylate-binding protein 1 (PABP-1) (Poly(A)-binding protein 1)	PABPC1 PAB1 PABP1 PABPC2	70.671	9706.98	0.881119	282	AT2G23350.1_11	poly(A) binding protein 4	71.6522	7913.7	123.418	120.541	126.295	1.72246	1.68231	1.76262	sub_2	0.0177789	101.261	139.786	1.38045	0.5 <= Ratio <= 2	Y
Spliceosome|351	143	P61326	Protein mago nashi homolog	MAGOH MAGOHA	17.164	9706.98	0.881119	282	AT1G02140.1	mago nashi family protein	17.4577	7913.7	55.2003	55.8438	54.5568	3.16195	3.19881	3.12509	sub_4	0.000655919	68.6242	52.1507	0.759946	0.5 <= Ratio <= 2	Y
Spliceosome|351	143	Q9Y5S9	RNA-binding protein 8A (Binder of OVCA1-1) (BOV-1) (RNA-binding motif protein 8A) (RNA-binding protein Y14) (Ribonucleoprotein RBM8A)	RBM8A RBM8 HSPC114 MDS014	19.889	9706.98	0.881119	282	AT1G51510.1	RNA-binding (RRM/RBD/RNP motifs) family protein	22.4382	7913.7	49.7527	47.4343	52.0711	2.21732	2.114	2.32065	sub_4	0.000655919	68.6242	52.1507	0.759946	0.5 <= Ratio <= 2	Y
Spliceosome|351	143	Q14011	Cold-inducible RNA-binding protein (A18 hnRNP) (Glycine-rich RNA-binding protein CIRP)	CIRBP A18HNRNP CIRP	18.648	9706.98	0.881119	282	AT1G74230.1	glycine-rich RNA-binding protein 5	28.7283	7913.7	51.4991	49.6987	53.2995	1.79262	1.72995	1.85529	sub_4	0.000655919	68.6242	52.1507	0.759946	0.5 <= Ratio <= 2	Y
Succinyl-CoA synthetase, ADP-forming|394	2	Q9P2R7	Succinate--CoA ligase [ADP-forming] subunit beta, mitochondrial (EC 6.2.1.5) (ATP-specific succinyl-CoA synthetase subunit beta) (A-SCS) (Succinyl-CoA synthetase beta-A chain) (SCS-betaA)	SUCLA2	50.317	86.567	1	4	AT2G20420.1	ATP citrate lyase (ACL) family protein	45.3452	79.4026	79.2257	79.2257	79.2257	1.74717	1.74717	1.74717	all_prots_before_clustering_GPFdist	0.000184118	81.0791	78.3408	0.966227	0.5 <= Ratio <= 2	Y	Y
Succinyl-CoA synthetase, ADP-forming|394	2	P53597	Succinate--CoA ligase [ADP/GDP-forming] subunit alpha, mitochondrial (EC 6.2.1.4) (EC 6.2.1.5) (Succinyl-CoA synthetase subunit alpha) (SCS-alpha)	SUCLG1	36.25	86.567	1	4	AT5G08300.1	Succinyl-CoA ligase, alpha subunit	36.1513	79.4026	79.2472	81.0946	77.3998	2.1921	2.2432	2.141	all_prots_before_clustering_GPFdist	0.000184118	81.0791	78.3408	0.966227	0.5 <= Ratio <= 2	Y	Y
Succinyl-CoA synthetase, ADP-forming|394	2	P53597	Succinate--CoA ligase [ADP/GDP-forming] subunit alpha, mitochondrial (EC 6.2.1.4) (EC 6.2.1.5) (Succinyl-CoA synthetase subunit alpha) (SCS-alpha)	SUCLG1	36.25	86.567	1	4	AT5G23250.1	Succinyl-CoA ligase, alpha subunit	35.3166	79.4026	76.5495	79.2257	73.8734	2.16752	2.2433	2.09175	all_prots_before_clustering_GPFdist	0.000184118	81.0791	78.3408	0.966227	0.5 <= Ratio <= 2	Y	Y
TBCD-tubulin(alpha)-tubulin(beta) complex|6703	3	P07437	Tubulin beta chain (Tubulin beta-5 chain)	TUBB TUBB5 OK/SW-cl.56	49.671	232.407	1	17	AT1G20010.1	tubulin beta-5 chain	50.3422	239.94	90.0718	89.0218	91.1219	1.78919	1.76833	1.81005	sub_orthoparalog_1	0.000402757	49.9409	89.0299	1.78271	0.5 <= Ratio <= 2	Y
TBCD-tubulin(alpha)-tubulin(beta) complex|6703	3	P07437	Tubulin beta chain (Tubulin beta-5 chain)	TUBB TUBB5 OK/SW-cl.56	49.671	232.407	1	17	AT4G20890.1	tubulin beta-9 chain	49.6576	239.94	89.0218	89.0218	89.0218	1.79271	1.79271	1.79271	sub_orthoparalog_1	0.000402757	49.9409	89.0299	1.78271	0.5 <= Ratio <= 2	Y
TBCD-tubulin(alpha)-tubulin(beta) complex|6703	3	P07437	Tubulin beta chain (Tubulin beta-5 chain)	TUBB TUBB5 OK/SW-cl.56	49.671	232.407	1	17	AT5G44340.1	tubulin beta chain 4	49.8228	239.94	87.996	89.0218	86.9702	1.76618	1.78677	1.74559	sub_orthoparalog_1	0.000402757	49.9409	89.0299	1.78271	0.5 <= Ratio <= 2	Y
TBCD-tubulin(alpha)-tubulin(beta) complex|6703	3	P07437	Tubulin beta chain (Tubulin beta-5 chain)	TUBB TUBB5 OK/SW-cl.56	49.671	232.407	1	17	AT5G12250.1	beta-6 tubulin	50.5855	239.94	92.1966	91.1219	93.2714	1.82259	1.80134	1.84384	sub_1	0.0225429	100.239	94.3972	0.941719	0.5 <= Ratio <= 2	Y
TBCD-tubulin(alpha)-tubulin(beta) complex|6703	3	Q71U36	Tubulin alpha-1A chain (Alpha-tubulin 3) (Tubulin B-alpha-1) (Tubulin alpha-3 chain) [Cleaved into: Detyrosinated tubulin alpha-1A chain]	TUBA1A TUBA3	50.136	232.407	1	17	AT5G19780.1	tubulin alpha-5	49.6538	239.94	96.5978	97.7239	95.4717	1.94543	1.96811	1.92275	sub_1	0.0225429	100.239	94.3972	0.941719	0.5 <= Ratio <= 2	Y
