## Supplemental Table S10 Conserved and nonconserved gold standards between rice and Arabidopsis for "A machine learning-based approach to identify reliable gold standards for protein complex composition prediction"

### Sheet: S10A Conserved subunits
Supplemental Table S10A. Conserved Gold Standards between rice and Arabidopsis
Index	Gold standards	Species	Protein IDs (UniProt)	Protein names	Gene names	Rice/Arabidopsis ortholog IDs	Protein names	Mmono (kDa)	Mapp (kDa)	Mcalc of subcomplex (kDa)	Mapp-avg of subcomplex (kDa)	OG Cluster ID
1	Spliceosome|351-sub_4	Arabidopsis	P61326	Protein mago nashi homolog	MAGOH MAGOHA	AT1G02140.1	mago nashi family protein	17.4577	55.2003	68.6242	52.1507	93518338
	Spliceosome|351-sub_4	Arabidopsis	Q9Y5S9	RNA-binding protein 8A (Binder of OVCA1-1) (BOV-1) (RNA-binding motif protein 8A) (RNA-binding protein Y14) (Ribonucleoprotein RBM8A)	RBM8A RBM8 HSPC114 MDS014	AT1G51510.1	RNA-binding (RRM/RBD/RNP motifs) family protein	22.4382	49.7527	68.6242	52.1507	93520681
	Spliceosome|351-sub_4	Arabidopsis	Q14011	Cold-inducible RNA-binding protein (A18 hnRNP) (Glycine-rich RNA-binding protein CIRP)	CIRBP A18HNRNP CIRP	AT1G74230.1	glycine-rich RNA-binding protein 5	28.7283	51.4991	68.6242	52.1507	93434397
	Spliceosome|351-subcomplex 2	Rice	Q13838	Spliceosome RNA helicase DDX39B (EC 3.6.4.13) (56 kDa U2AF65-associated protein) (ATP-dependent RNA helicase p47) (DEAD box protein UAP56) (HLA-B-associated transcript 1 protein)	DDX39B BAT1 UAP56	LOC_Os01g36920.2	DEAD-box ATP-dependent RNA helicase, putative, expressed	39.0622	65.022	57.4921	61.7658	93522402
	Spliceosome|351-subcomplex 2	Rice	P61326	Protein mago nashi homolog	MAGOH MAGOHA	LOC_Os12g18880.1	mago nashi, putative, expressed	18.4299	58.5096	57.4921	61.7658	93518338
2	TBCD-tubulin(alpha)-tubulin(beta) complex|6703-sub_orthoparalog_1	Arabidopsis	P07437	Tubulin beta chain (Tubulin beta-5 chain)	TUBB TUBB5 OK/SW-cl.56	AT1G20010.1	tubulin beta-5 chain	50.3422	90.0718	49.9409	89.0299	93524521
	TBCD-tubulin(alpha)-tubulin(beta) complex|6703-sub_orthoparalog_1	Arabidopsis	P07437	Tubulin beta chain (Tubulin beta-5 chain)	TUBB TUBB5 OK/SW-cl.56	AT4G20890.1	tubulin beta-9 chain	49.6576	89.0218	49.9409	89.0299	93524521
	TBCD-tubulin(alpha)-tubulin(beta) complex|6703-sub_orthoparalog_1	Arabidopsis	P07437	Tubulin beta chain (Tubulin beta-5 chain)	TUBB TUBB5 OK/SW-cl.56	AT5G44340.1	tubulin beta chain 4	49.8228	87.996	49.9409	89.0299	93513191
	SNW1 complex|1335-subcomplex 3	Rice	P07437	Tubulin beta chain (Tubulin beta-5 chain)	TUBB TUBB5 OK/SW-cl.56	LOC_Os01g18050.1	tubulin/FtsZ domain containing protein, putative, expressed	50.2856	89.1186	50.1034	90.7761	93524521
	SNW1 complex|1335-subcomplex 3	Rice	P07437	Tubulin beta chain (Tubulin beta-5 chain)	TUBB TUBB5 OK/SW-cl.56	LOC_Os02g07060.1	tubulin/FtsZ domain containing protein, putative, expressed	50.1053	89.046	50.1034	90.7761	93524521
	SNW1 complex|1335-subcomplex 3	Rice	P07437	Tubulin beta chain (Tubulin beta-5 chain)	TUBB TUBB5 OK/SW-cl.56	LOC_Os03g01530.1	tubulin/FtsZ domain containing protein, putative, expressed	50.1825	94.4229	50.1034	90.7761	93524521
	SNW1 complex|1335-subcomplex 3	Rice	P07437	Tubulin beta chain (Tubulin beta-5 chain)	TUBB TUBB5 OK/SW-cl.56	LOC_Os03g56810.1	tubulin/FtsZ domain containing protein, putative, expressed	49.8221	90.0718	50.1034	90.7761	93524521
	SNW1 complex|1335-subcomplex 3	Rice	P07437	Tubulin beta chain (Tubulin beta-5 chain)	TUBB TUBB5 OK/SW-cl.56	LOC_Os06g46000.1	tubulin/FtsZ domain containing protein, putative, expressed	50.1214	91.2209	50.1034	90.7761	93524521
3	Profilin 1 complex|2837-sub_orthoparalog_1	Arabidopsis	Q9BVA1	Tubulin beta-2B chain	TUBB2B	AT1G20010.1	tubulin beta-5 chain	50.3422	90.0718	50.2283	90.9724	93524521
	Profilin 1 complex|2837-sub_orthoparalog_1	Arabidopsis	Q9BVA1	Tubulin beta-2B chain	TUBB2B	AT4G20890.1	tubulin beta-9 chain	49.6576	89.0218	50.2283	90.9724	93524521
	Profilin 1 complex|2837-sub_orthoparalog_1	Arabidopsis	Q9BVA1	Tubulin beta-2B chain	TUBB2B	AT5G12250.1	beta-6 tubulin	50.5855	92.1966	50.2283	90.9724	93524521
	Profilin 1 complex|2837-sub_orthoparalog_1	Arabidopsis	Q9BVA1	Tubulin beta-2B chain	TUBB2B	AT5G44340.1	tubulin beta chain 4	49.8228	87.996	50.2283	90.9724	93513191
	Profilin 1 complex|2837-sub_orthoparalog_1	Arabidopsis	Q9BVA1	Tubulin beta-2B chain	TUBB2B	AT5G62700.1	tubulin beta chain 3	50.7336	95.5755	50.2283	90.9724	93524521
	SNW1 complex|1335-subcomplex 3	Rice	P07437	Tubulin beta chain (Tubulin beta-5 chain)	TUBB TUBB5 OK/SW-cl.56	LOC_Os01g18050.1	tubulin/FtsZ domain containing protein, putative, expressed	50.2856	89.1186	50.1034	90.7761	93524521
	SNW1 complex|1335-subcomplex 3	Rice	P07437	Tubulin beta chain (Tubulin beta-5 chain)	TUBB TUBB5 OK/SW-cl.56	LOC_Os02g07060.1	tubulin/FtsZ domain containing protein, putative, expressed	50.1053	89.046	50.1034	90.7761	93524521
	SNW1 complex|1335-subcomplex 3	Rice	P07437	Tubulin beta chain (Tubulin beta-5 chain)	TUBB TUBB5 OK/SW-cl.56	LOC_Os03g01530.1	tubulin/FtsZ domain containing protein, putative, expressed	50.1825	94.4229	50.1034	90.7761	93524521
	SNW1 complex|1335-subcomplex 3	Rice	P07437	Tubulin beta chain (Tubulin beta-5 chain)	TUBB TUBB5 OK/SW-cl.56	LOC_Os03g56810.1	tubulin/FtsZ domain containing protein, putative, expressed	49.8221	90.0718	50.1034	90.7761	93524521
	SNW1 complex|1335-subcomplex 3	Rice	P07437	Tubulin beta chain (Tubulin beta-5 chain)	TUBB TUBB5 OK/SW-cl.56	LOC_Os06g46000.1	tubulin/FtsZ domain containing protein, putative, expressed	50.1214	91.2209	50.1034	90.7761	93524521
4	TBCD-tubulin(alpha)-tubulin(beta) complex|6703-sub_1	Arabidopsis	P07437	Tubulin beta chain (Tubulin beta-5 chain)	TUBB TUBB5 OK/SW-cl.56	AT5G12250.1	beta-6 tubulin	50.5855	92.1966	100.239	94.3972	93524521
	TBCD-tubulin(alpha)-tubulin(beta) complex|6703-sub_1	Arabidopsis	Q71U36	Tubulin alpha-1A chain (Alpha-tubulin 3) (Tubulin B-alpha-1) (Tubulin alpha-3 chain) [Cleaved into: Detyrosinated tubulin alpha-1A chain]	TUBA1A TUBA3	AT5G19780.1	tubulin alpha-5	49.6538	96.5978	100.239	94.3972	93524192
	FIB-associated protein complex|1231-subcomplex (orthoparalog) 2	Rice	Q71U36	Tubulin alpha-1A chain (Alpha-tubulin 3) (Tubulin B-alpha-1) (Tubulin alpha-3 chain) [Cleaved into: Detyrosinated tubulin alpha-1A chain]	TUBA1A TUBA3	LOC_Os03g11970.1	tubulin/FtsZ domain containing protein, putative, expressed	50.0607	87.0648	49.8177	90.1138	93512090
	FIB-associated protein complex|1231-subcomplex (orthoparalog) 2	Rice	Q71U36	Tubulin alpha-1A chain (Alpha-tubulin 3) (Tubulin B-alpha-1) (Tubulin alpha-3 chain) [Cleaved into: Detyrosinated tubulin alpha-1A chain]	TUBA1A TUBA3	LOC_Os03g51600.1	tubulin/FtsZ domain containing protein, putative, expressed	49.8191	92.1966	49.8177	90.1138	93524192
	FIB-associated protein complex|1231-subcomplex (orthoparalog) 2	Rice	Q71U36	Tubulin alpha-1A chain (Alpha-tubulin 3) (Tubulin B-alpha-1) (Tubulin alpha-3 chain) [Cleaved into: Detyrosinated tubulin alpha-1A chain]	TUBA1A TUBA3	LOC_Os07g38730.1	tubulin/FtsZ domain containing protein, putative, expressed	49.6541	90.0718	49.8177	90.1138	93524192
	FIB-associated protein complex|1231-subcomplex (orthoparalog) 2	Rice	Q71U36	Tubulin alpha-1A chain (Alpha-tubulin 3) (Tubulin B-alpha-1) (Tubulin alpha-3 chain) [Cleaved into: Detyrosinated tubulin alpha-1A chain]	TUBA1A TUBA3	LOC_Os11g14220.1	tubulin/FtsZ domain containing protein, putative, expressed	49.737	91.1219	49.8177	90.1138	93524192
5	TBCD-tubulin(alpha)-tubulin(beta) complex|6703-sub_1	Arabidopsis	P07437	Tubulin beta chain (Tubulin beta-5 chain)	TUBB TUBB5 OK/SW-cl.56	AT5G12250.1	beta-6 tubulin	50.5855	92.1966	100.239	94.3972	93524521
	TBCD-tubulin(alpha)-tubulin(beta) complex|6703-sub_1	Arabidopsis	Q71U36	Tubulin alpha-1A chain (Alpha-tubulin 3) (Tubulin B-alpha-1) (Tubulin alpha-3 chain) [Cleaved into: Detyrosinated tubulin alpha-1A chain]	TUBA1A TUBA3	AT5G19780.1	tubulin alpha-5	49.6538	96.5978	100.239	94.3972	93524192
	SNW1 complex|1335-subcomplex 3	Rice	P07437	Tubulin beta chain (Tubulin beta-5 chain)	TUBB TUBB5 OK/SW-cl.56	LOC_Os01g18050.1	tubulin/FtsZ domain containing protein, putative, expressed	50.2856	89.1186	50.1034	90.7761	93524521
	SNW1 complex|1335-subcomplex 3	Rice	P07437	Tubulin beta chain (Tubulin beta-5 chain)	TUBB TUBB5 OK/SW-cl.56	LOC_Os02g07060.1	tubulin/FtsZ domain containing protein, putative, expressed	50.1053	89.046	50.1034	90.7761	93524521
	SNW1 complex|1335-subcomplex 3	Rice	P07437	Tubulin beta chain (Tubulin beta-5 chain)	TUBB TUBB5 OK/SW-cl.56	LOC_Os03g01530.1	tubulin/FtsZ domain containing protein, putative, expressed	50.1825	94.4229	50.1034	90.7761	93524521
	SNW1 complex|1335-subcomplex 3	Rice	P07437	Tubulin beta chain (Tubulin beta-5 chain)	TUBB TUBB5 OK/SW-cl.56	LOC_Os03g56810.1	tubulin/FtsZ domain containing protein, putative, expressed	49.8221	90.0718	50.1034	90.7761	93524521
	SNW1 complex|1335-subcomplex 3	Rice	P07437	Tubulin beta chain (Tubulin beta-5 chain)	TUBB TUBB5 OK/SW-cl.56	LOC_Os06g46000.1	tubulin/FtsZ domain containing protein, putative, expressed	50.1214	91.2209	50.1034	90.7761	93524521
6	Nop56p-associated pre-rRNA complex|3055-sub_2	Arabidopsis	Q71U36	Tubulin alpha-1A chain (Alpha-tubulin 3) (Tubulin B-alpha-1) (Tubulin alpha-3 chain) [Cleaved into: Detyrosinated tubulin alpha-1A chain]	TUBA1A TUBA3	AT5G19780.1	tubulin alpha-5	49.6538	96.5978	99.1558	110.211	93524192
	Nop56p-associated pre-rRNA complex|3055-sub_2	Arabidopsis	P68104	Elongation factor 1-alpha 1 (EF-1-alpha-1) (Elongation factor Tu) (EF-Tu) (Eukaryotic elongation factor 1 A-1) (eEF1A-1) (Leukocyte receptor cluster member 7)	EEF1A1 EEF1A EF1A LENG7	AT5G60390.1_22	GTP binding Elongation factor Tu family protein	49.502	123.824	99.1558	110.211	93524306
	FIB-associated protein complex|1231-subcomplex (orthoparalog) 2	Rice	Q71U36	Tubulin alpha-1A chain (Alpha-tubulin 3) (Tubulin B-alpha-1) (Tubulin alpha-3 chain) [Cleaved into: Detyrosinated tubulin alpha-1A chain]	TUBA1A TUBA3	LOC_Os03g11970.1	tubulin/FtsZ domain containing protein, putative, expressed	50.0607	87.0648	49.8177	90.1138	93512090
	FIB-associated protein complex|1231-subcomplex (orthoparalog) 2	Rice	Q71U36	Tubulin alpha-1A chain (Alpha-tubulin 3) (Tubulin B-alpha-1) (Tubulin alpha-3 chain) [Cleaved into: Detyrosinated tubulin alpha-1A chain]	TUBA1A TUBA3	LOC_Os03g51600.1	tubulin/FtsZ domain containing protein, putative, expressed	49.8191	92.1966	49.8177	90.1138	93524192
	FIB-associated protein complex|1231-subcomplex (orthoparalog) 2	Rice	Q71U36	Tubulin alpha-1A chain (Alpha-tubulin 3) (Tubulin B-alpha-1) (Tubulin alpha-3 chain) [Cleaved into: Detyrosinated tubulin alpha-1A chain]	TUBA1A TUBA3	LOC_Os07g38730.1	tubulin/FtsZ domain containing protein, putative, expressed	49.6541	90.0718	49.8177	90.1138	93524192
	FIB-associated protein complex|1231-subcomplex (orthoparalog) 2	Rice	Q71U36	Tubulin alpha-1A chain (Alpha-tubulin 3) (Tubulin B-alpha-1) (Tubulin alpha-3 chain) [Cleaved into: Detyrosinated tubulin alpha-1A chain]	TUBA1A TUBA3	LOC_Os11g14220.1	tubulin/FtsZ domain containing protein, putative, expressed	49.737	91.1219	49.8177	90.1138	93524192
7	APPBP1-UBA3 complex|2162-all_prots_before_clustering_GPFdist	Arabidopsis	Q13564	NEDD8-activating enzyme E1 regulatory subunit (Amyloid beta precursor protein-binding protein 1, 59 kDa) (APP-BP1) (Amyloid protein-binding protein 1) (Proto-oncogene protein 1)	NAE1 APPBP1 HPP1	AT1G05180.1	NAD(P)-binding Rossmann-fold superfamily protein	60.0343	130.8	109.528	132.348	93518139
	APPBP1-UBA3 complex|2162-all_prots_before_clustering_GPFdist	Arabidopsis	Q13564	NEDD8-activating enzyme E1 regulatory subunit (Amyloid beta precursor protein-binding protein 1, 59 kDa) (APP-BP1) (Amyloid protein-binding protein 1) (Proto-oncogene protein 1)	NAE1 APPBP1 HPP1	AT2G32410.1	AXR1-like	57.9404	132.36	109.528	132.348	93507223
	APPBP1-UBA3 complex|2162-all_prots_before_clustering_GPFdist	Arabidopsis	Q8TBC4	NEDD8-activating enzyme E1 catalytic subunit (EC 6.2.1.64) (NEDD8-activating enzyme E1C) (Ubiquitin-activating enzyme E1C) (Ubiquitin-like modifier-activating enzyme 3) (Ubiquitin-activating enzyme 3)	UBA3 UBE1C	AT5G19180.1	E1 C-terminal related 1	50.5408	133.885	109.528	132.348	93518764
	APPBP1-UBA3 complex|2162-only 2 proteins in the complex before clustering	Rice	Q8TBC4	NEDD8-activating enzyme E1 catalytic subunit (EC 6.2.1.64) (NEDD8-activating enzyme E1C) (Ubiquitin-activating enzyme E1C) (Ubiquitin-like modifier-activating enzyme 3) (Ubiquitin-activating enzyme 3)	UBA3 UBE1C	LOC_Os01g16540.1	NEDD8-activating enzyme E1 catalytic subunit, putative, expressed	49.5838	120.973	108.716	121.252	93518764
	APPBP1-UBA3 complex|2162-only 2 proteins in the complex before clustering	Rice	Q13564	NEDD8-activating enzyme E1 regulatory subunit (Amyloid beta precursor protein-binding protein 1, 59 kDa) (APP-BP1) (Amyloid protein-binding protein 1) (Proto-oncogene protein 1)	NAE1 APPBP1 HPP1	LOC_Os03g60550.1	ThiF family domain containing protein, putative, expressed	59.1325	121.531	108.716	121.252	93518139
8	HCF-1 complex|2721-sub_1	Arabidopsis	P34932	Heat shock 70 kDa protein 4 (HSP70RY) (Heat shock 70-related protein APG-2)	HSPA4 APG2	AT1G11660.1	heat shock protein 70 (Hsp 70) family protein	85.2186	191.774	166.807	192.9	93519966
	HCF-1 complex|2721-sub_1	Arabidopsis	P07900	Heat shock protein HSP 90-alpha (EC 3.6.4.10) (Heat shock 86 kDa) (HSP 86) (HSP86) (Lipopolysaccharide-associated protein 2) (LAP-2) (LPS-associated protein 2) (Renal carcinoma antigen NY-REN-38)	HSP90AA1 HSP90A HSPC1 HSPCA	AT5G56030.2	heat shock protein 81-2	83.1258	203.303	166.807	192.9	93504572
	HCF-1 complex|2721-sub_1	Arabidopsis	P07900	Heat shock protein HSP 90-alpha (EC 3.6.4.10) (Heat shock 86 kDa) (HSP 86) (HSP86) (Lipopolysaccharide-associated protein 2) (LAP-2) (LPS-associated protein 2) (Renal carcinoma antigen NY-REN-38)	HSP90AA1 HSP90A HSPC1 HSPCA	AT5G56010.1	heat shock protein 81-3	80.0514	183.622	166.807	192.9	93523708
	HCF-1 complex|2721-subcomplex 1	Rice	P07900	Heat shock protein HSP 90-alpha (EC 3.6.4.10) (Heat shock 86 kDa) (HSP 86) (HSP86) (Lipopolysaccharide-associated protein 2) (LAP-2) (LPS-associated protein 2) (Renal carcinoma antigen NY-REN-38)	HSP90AA1 HSP90A HSPC1 HSPCA	LOC_Os04g01740.1	heat shock protein, putative, expressed	80.2502	365.29	177.326	351.978	93523708
	HCF-1 complex|2721-subcomplex 1	Rice	P34932	Heat shock 70 kDa protein 4 (HSP70RY) (Heat shock 70-related protein APG-2)	HSPA4 APG2	LOC_Os05g08840.1	DnaK family protein, putative, expressed	94.1243	370.472	177.326	351.978	93432079
	HCF-1 complex|2721-subcomplex 1	Rice	P07900	Heat shock protein HSP 90-alpha (EC 3.6.4.10) (Heat shock 86 kDa) (HSP 86) (HSP86) (Lipopolysaccharide-associated protein 2) (LAP-2) (LPS-associated protein 2) (Renal carcinoma antigen NY-REN-38)	HSP90AA1 HSP90A HSPC1 HSPCA	LOC_Os08g39140.1	heat shock protein, putative, expressed	80.194	352.057	177.326	351.978	93496138
	HCF-1 complex|2721-subcomplex 1	Rice	P07900	Heat shock protein HSP 90-alpha (EC 3.6.4.10) (Heat shock 86 kDa) (HSP 86) (HSP86) (Lipopolysaccharide-associated protein 2) (LAP-2) (LPS-associated protein 2) (Renal carcinoma antigen NY-REN-38)	HSP90AA1 HSP90A HSPC1 HSPCA	LOC_Os09g30412.1	heat shock protein, putative, expressed	80.2	361.487	177.326	351.978	93523708
	HCF-1 complex|2721-subcomplex 1	Rice	P07900	Heat shock protein HSP 90-alpha (EC 3.6.4.10) (Heat shock 86 kDa) (HSP 86) (HSP86) (Lipopolysaccharide-associated protein 2) (LAP-2) (LPS-associated protein 2) (Renal carcinoma antigen NY-REN-38)	HSP90AA1 HSP90A HSPC1 HSPCA	LOC_Os09g30418.1	heat shock protein, putative, expressed	94.1955	351.193	177.326	351.978	93428715
	HCF-1 complex|2721-subcomplex 1	Rice	P34932	Heat shock 70 kDa protein 4 (HSP70RY) (Heat shock 70-related protein APG-2)	HSPA4 APG2	LOC_Os01g08560.2	DnaK family protein, putative, expressed	93.1077	311.37	177.326	351.978	93521454
9	PPP2R1A-PPP2R1B-PPP2CA-PPME1-EIF4A1 complex|5876-sub_1	Arabidopsis	P30153	Serine/threonine-protein phosphatase 2A 65 kDa regulatory subunit A alpha isoform (Medium tumor antigen-associated 61 kDa protein) (PP2A subunit A isoform PR65-alpha) (PP2A subunit A isoform R1-alpha)	PPP2R1A	AT1G25490.1	ARM repeat superfamily protein	65.4933	246.115	166.839	209.691	93508634
	PPP2R1A-PPP2R1B-PPP2CA-PPME1-EIF4A1 complex|5876-sub_1	Arabidopsis	P30154	Serine/threonine-protein phosphatase 2A 65 kDa regulatory subunit A beta isoform (PP2A subunit A isoform PR65-beta) (PP2A subunit A isoform R1-beta)	PPP2R1B	AT1G25490.1	ARM repeat superfamily protein	65.4933	246.115	166.839	209.691	93508634
	PPP2R1A-PPP2R1B-PPP2CA-PPME1-EIF4A1 complex|5876-sub_1	Arabidopsis	P67775	Serine/threonine-protein phosphatase 2A catalytic subunit alpha isoform (PP2A-alpha) (EC 3.1.3.16) (Replication protein C) (RP-C)	PPP2CA	AT3G58500.1	protein phosphatase 2A-4	35.7672	255.137	166.839	209.691	93522575
	PPP2R1A-PPP2R1B-PPP2CA-PPME1-EIF4A1 complex|5876-sub_1	Arabidopsis	P30153	Serine/threonine-protein phosphatase 2A 65 kDa regulatory subunit A alpha isoform (Medium tumor antigen-associated 61 kDa protein) (PP2A subunit A isoform PR65-alpha) (PP2A subunit A isoform R1-alpha)	PPP2R1A	AT1G13320.1	protein phosphatase 2A subunit A3	65.5163	179.193	166.839	209.691	93521383
	PPP2R1A-PPP2R1B-PPP2CA-PPME1-EIF4A1 complex|5876-sub_1	Arabidopsis	P30154	Serine/threonine-protein phosphatase 2A 65 kDa regulatory subunit A beta isoform (PP2A subunit A isoform PR65-beta) (PP2A subunit A isoform R1-beta)	PPP2R1B	AT1G13320.1	protein phosphatase 2A subunit A3	65.5163	179.193	166.839	209.691	93521383
	PPP2R1A-PPP2R1B-PPP2CA-PPME1-EIF4A1 complex|5876-sub_1	Arabidopsis	P30153	Serine/threonine-protein phosphatase 2A 65 kDa regulatory subunit A alpha isoform (Medium tumor antigen-associated 61 kDa protein) (PP2A subunit A isoform PR65-alpha) (PP2A subunit A isoform R1-alpha)	PPP2R1A	AT3G25800.1	protein phosphatase 2A subunit A2	65.5974	181.043	166.839	209.691	93521383
	PPP2R1A-PPP2R1B-PPP2CA-PPME1-EIF4A1 complex|5876-sub_1	Arabidopsis	P30154	Serine/threonine-protein phosphatase 2A 65 kDa regulatory subunit A beta isoform (PP2A subunit A isoform PR65-beta) (PP2A subunit A isoform R1-beta)	PPP2R1B	AT3G25800.1	protein phosphatase 2A subunit A2	65.5974	181.043	166.839	209.691	93521383
	RAF1-PPP2-PIN1 complex|5211-subcomplex 1	Rice	P63151	Serine/threonine-protein phosphatase 2A 55 kDa regulatory subunit B alpha isoform (PP2A subunit B isoform B55-alpha) (PP2A subunit B isoform PR55-alpha) (PP2A subunit B isoform R2-alpha) (PP2A subunit B isoform alpha)	PPP2R2A	LOC_Os01g41630.1	serine/threonine protein phosphatase 2A 55 kDa regulatory subunit B, putative, expressed	56.2077	201.809	121.908	198.683	93509610
	RAF1-PPP2-PIN1 complex|5211-subcomplex 1	Rice	P30153	Serine/threonine-protein phosphatase 2A 65 kDa regulatory subunit A alpha isoform (Medium tumor antigen-associated 61 kDa protein) (PP2A subunit A isoform PR65-alpha) (PP2A subunit A isoform R1-alpha)	PPP2R1A	LOC_Os09g07510.1	HEAT repeat family protein, putative, expressed	65.7003	195.558	121.908	198.683	93521383
10	DDB2 complex|726-sub_1	Arabidopsis	P61201	COP9 signalosome complex subunit 2 (SGN2) (Signalosome subunit 2) (Alien homolog) (JAB1-containing signalosome subunit 2) (Thyroid receptor-interacting protein 15) (TR-interacting protein 15) (TRIP-15)	COPS2 CSN2 TRIP15	AT2G26990.1	proteasome family protein	51.1861	470.515	252.666	457.412	93519555
	DDB2 complex|726-sub_1	Arabidopsis	Q13098	COP9 signalosome complex subunit 1 (SGN1) (Signalosome subunit 1) (G protein pathway suppressor 1) (GPS-1) (JAB1-containing signalosome subunit 1) (Protein MFH)	GPS1 COPS1 CSN1	AT3G61140.1	26S proteasome, regulatory subunit Rpn7;Proteasome component (PCI) domain	50.5784	455.33	252.666	457.412	93518099
	DDB2 complex|726-sub_1	Arabidopsis	Q99627	COP9 signalosome complex subunit 8 (SGN8) (Signalosome subunit 8) (COP9 homolog) (hCOP9) (JAB1-containing signalosome subunit 8)	COPS8 CSN8	AT4G14110.1	COP9 signalosome, subunit CSN8	22.5464	454.797	252.666	457.412	93518771
	DDB2 complex|726-sub_1	Arabidopsis	Q9UNS2	COP9 signalosome complex subunit 3 (SGN3) (Signalosome subunit 3) (JAB1-containing signalosome subunit 3)	COPS3 CSN3	AT5G14250.1	Proteasome component (PCI) domain protein	47.7405	466.648	252.666	457.412	93518131
	DDB2 complex|726-sub_1	Arabidopsis	Q9BT78	COP9 signalosome complex subunit 4 (SGN4) (Signalosome subunit 4) (JAB1-containing signalosome subunit 4)	COPS4 CSN4	AT5G42970.1	Proteasome component (PCI) domain protein	44.9567	460.726	252.666	457.412	93518526
	DDB2 complex|726-sub_1	Arabidopsis	Q7L5N1	COP9 signalosome complex subunit 6 (SGN6) (Signalosome subunit 6) (JAB1-containing signalosome subunit 6) (MOV34 homolog) (Vpr-interacting protein) (hVIP)	COPS6 CSN6 HVIP	AT5G56280.1	COP9 signalosome subunit 6A	35.6582	436.458	252.666	457.412	93520323
	CSA-POLIIa complex|728-subcomplex 1	Rice	Q7L5N1	COP9 signalosome complex subunit 6 (SGN6) (Signalosome subunit 6) (JAB1-containing signalosome subunit 6) (MOV34 homolog) (Vpr-interacting protein) (hVIP)	COPS6 CSN6 HVIP	LOC_Os08g39070.1	COP9 signalosome complex subunit 6a, putative, expressed	36.024	446.458	301.822	438.685	93520323
	CSA-POLIIa complex|728-subcomplex 1	Rice	P61201	COP9 signalosome complex subunit 2 (SGN2) (Signalosome subunit 2) (Alien homolog) (JAB1-containing signalosome subunit 2) (Thyroid receptor-interacting protein 15) (TR-interacting protein 15) (TRIP-15)	COPS2 CSN2 TRIP15	LOC_Os01g17180.1	proteasome subunit, putative, expressed	59.4382	446.427	301.822	438.685	93519555
	CSA-POLIIa complex|728-subcomplex 1	Rice	Q13098	COP9 signalosome complex subunit 1 (SGN1) (Signalosome subunit 1) (G protein pathway suppressor 1) (GPS-1) (JAB1-containing signalosome subunit 1) (Protein MFH)	GPS1 COPS1 CSN1	LOC_Os03g02540.1	proteasome subunit, putative, expressed	49.8298	442.781	301.822	438.685	93518099
	CSA-POLIIa complex|728-subcomplex 1	Rice	Q13619	Cullin-4A (CUL-4A)	CUL4A	LOC_Os03g57290.1	cullin, putative, expressed	94.7033	411.929	301.822	438.685	93523461
	CSA-POLIIa complex|728-subcomplex 1	Rice	Q99627	COP9 signalosome complex subunit 8 (SGN8) (Signalosome subunit 8) (COP9 homolog) (hCOP9) (JAB1-containing signalosome subunit 8)	COPS8 CSN8	LOC_Os04g34930.1	COP9 signalosome complex subunit 8, putative, expressed	21.7898	441.732	301.822	438.685	93518771
11	PA700-20S-PA28 complex|193-sub_2	Arabidopsis	P25787	Proteasome subunit alpha type-2 (Macropain subunit C3) (Multicatalytic endopeptidase complex subunit C3) (Proteasome component C3)	PSMA2 HC3 PSC3	AT1G16470.1	proteasome subunit PAB1	25.7011	558.838	487.895	570.055	93524568
	PA700-20S-PA28 complex|193-sub_2	Arabidopsis	P49721	Proteasome subunit beta type-2 (Macropain subunit C7-I) (Multicatalytic endopeptidase complex subunit C7-I) (Proteasome component C7-I)	PSMB2	AT3G22630.1	20S proteasome beta subunit D1	22.5405	539.029	487.895	570.055	93521599
	PA700-20S-PA28 complex|193-sub_2	Arabidopsis	P25786	Proteasome subunit alpha type-1 (30 kDa prosomal protein) (PROS-30) (Macropain subunit C2) (Multicatalytic endopeptidase complex subunit C2) (Proteasome component C2) (Proteasome nu chain)	PSMA1 HC2 NU PROS30 PSC2	AT1G47250.1	20S proteasome alpha subunit F2	30.4097	571.184	487.895	570.055	93524568
	PA700-20S-PA28 complex|193-sub_2	Arabidopsis	P25789	Proteasome subunit alpha type-4 (Macropain subunit C9) (Multicatalytic endopeptidase complex subunit C9) (Proteasome component C9) (Proteasome subunit L)	PSMA4 HC9 PSC9	AT3G22110.1	20S proteasome alpha subunit C1	27.475	582.085	487.895	570.055	93521577
	PA700-20S-PA28 complex|193-sub_2	Arabidopsis	Q99436	Proteasome subunit beta type-7 (EC 3.4.25.1) (Macropain chain Z) (Multicatalytic endopeptidase complex chain Z) (Proteasome subunit Z)	PSMB7 Z	AT3G27430.2	N-terminal nucleophile aminohydrolases (Ntn hydrolases) superfamily protein	29.5546	568.034	487.895	570.055	93521344
	PA700-20S-PA28 complex|193-sub_2	Arabidopsis	O14818	Proteasome subunit alpha type-7 (Proteasome subunit RC6-1) (Proteasome subunit XAPC7)	PSMA7 HSPC	AT3G51260.1	20S proteasome alpha subunit PAD1	27.3369	568.034	487.895	570.055	93524568
	PA700-20S-PA28 complex|193-sub_2	Arabidopsis	P60900	Proteasome subunit alpha type-6 (27 kDa prosomal protein) (PROS-27) (p27K) (Macropain iota chain) (Multicatalytic endopeptidase complex iota chain) (Proteasome iota chain)	PSMA6 PROS27	AT5G35590.1	proteasome alpha subunit A1	27.2938	569.36	487.895	570.055	93524568
	PA700-20S-PA28 complex|193-sub_2	Arabidopsis	P60900	Proteasome subunit alpha type-6 (27 kDa prosomal protein) (PROS-27) (p27K) (Macropain iota chain) (Multicatalytic endopeptidase complex iota chain) (Proteasome iota chain)	PSMA6 PROS27	AT2G05840.1	20S proteasome subunit PAA2	27.3499	582.317	487.895	570.055	93524568
	PA700-20S-PA28 complex|193-sub_2	Arabidopsis	P28066	Proteasome subunit alpha type-5 (Macropain zeta chain) (Multicatalytic endopeptidase complex zeta chain) (Proteasome zeta chain)	PSMA5	AT1G53850.1	20S proteasome alpha subunit E1	25.947	576.933	487.895	570.055	93524568
	PA700-20S-PA28 complex|193-sub_2	Arabidopsis	P28070	Proteasome subunit beta type-4 (26 kDa prosomal protein) (HsBPROS26) (PROS-26) (Macropain beta chain) (Multicatalytic endopeptidase complex beta chain) (Proteasome beta chain) (Proteasome chain 3) (HsN3)	PSMB4 PROS26	AT1G56450.1	20S proteasome beta subunit G1	27.6512	580.983	487.895	570.055	93520660
	PA700-20S-PA28 complex|193-sub_2	Arabidopsis	P25787	Proteasome subunit alpha type-2 (Macropain subunit C3) (Multicatalytic endopeptidase complex subunit C3) (Proteasome component C3)	PSMA2 HC3 PSC3	AT1G79210.1	N-terminal nucleophile aminohydrolases (Ntn hydrolases) superfamily protein	25.7331	577.576	487.895	570.055	93524568
	PA700-20S-PA28 complex|193-sub_2	Arabidopsis	O14818	Proteasome subunit alpha type-7 (Proteasome subunit RC6-1) (Proteasome subunit XAPC7)	PSMA7 HSPC	AT5G66140.1	proteasome alpha subunit D2	27.3238	566.287	487.895	570.055	93524568
	PA700-20S-PA28 complex|193-subcomplex 1	Rice	P49720	Proteasome subunit beta type-3 (Proteasome chain 13) (Proteasome component C10-II) (Proteasome theta chain)	PSMB3	LOC_Os02g08520.1	peptidase, T1 family, putative, expressed	23.6852	584.692	600.708	610.717	93521683
	PA700-20S-PA28 complex|193-subcomplex 1	Rice	P25787	Proteasome subunit alpha type-2 (Macropain subunit C3) (Multicatalytic endopeptidase complex subunit C3) (Proteasome component C3)	PSMA2 HC3 PSC3	LOC_Os03g26970.1	peptidase, T1 family, putative, expressed	25.8443	576.356	600.708	610.717	93524568
	PA700-20S-PA28 complex|193-subcomplex 1	Rice	P25789	Proteasome subunit alpha type-4 (Macropain subunit C9) (Multicatalytic endopeptidase complex subunit C9) (Proteasome component C9) (Proteasome subunit L)	PSMA4 HC9 PSC9	LOC_Os06g07978.1	peptidase, T1 family, putative, expressed	27.0438	598.298	600.708	610.717	93521577
	PA700-20S-PA28 complex|193-subcomplex 1	Rice	O14818	Proteasome subunit alpha type-7 (Proteasome subunit RC6-1) (Proteasome subunit XAPC7)	PSMA7 HSPC	LOC_Os08g43540.1	peptidase, T1 family, putative, expressed	35.3743	601.809	600.708	610.717	93524568
	PA700-20S-PA28 complex|193-subcomplex 1	Rice	P28072	Proteasome subunit beta type-6 (EC 3.4.25.1) (Macropain delta chain) (Multicatalytic endopeptidase complex delta chain) (Proteasome delta chain) (Proteasome subunit Y)	PSMB6 LMPY Y	LOC_Os02g53060.1	peptidase, T1 family, putative, expressed	26.2737	623.784	600.708	610.717	93520816
	PA700-20S-PA28 complex|193-subcomplex 1	Rice	P49721	Proteasome subunit beta type-2 (Macropain subunit C7-I) (Multicatalytic endopeptidase complex subunit C7-I) (Proteasome component C7-I)	PSMB2	LOC_Os03g48930.1	peptidase, T1 family, putative, expressed	23.4778	615.855	600.708	610.717	93521599
	PA700-20S-PA28 complex|193-subcomplex 1	Rice	P28074	Proteasome subunit beta type-5 (EC 3.4.25.1) (Macropain epsilon chain) (Multicatalytic endopeptidase complex epsilon chain) (Proteasome chain 6) (Proteasome epsilon chain) (Proteasome subunit MB1) (Proteasome subunit X)	PSMB5 LMPX MB1 X	LOC_Os06g06030.1	peptidase, T1 family, putative, expressed	29.7848	617.262	600.708	610.717	93520768
	PA700-20S-PA28 complex|193-subcomplex 1	Rice	P49720	Proteasome subunit beta type-3 (Proteasome chain 13) (Proteasome component C10-II) (Proteasome theta chain)	PSMB3	LOC_Os06g43570.1	peptidase, T1 family, putative, expressed	35.3678	614.39	600.708	610.717	93521683
	PA700-20S-PA28 complex|193-subcomplex 1	Rice	P20618	Proteasome subunit beta type-1 (Macropain subunit C5) (Multicatalytic endopeptidase complex subunit C5) (Proteasome component C5) (Proteasome gamma chain)	PSMB1 PSC5	LOC_Os09g32800.1	peptidase, T1 family, putative, expressed	24.2816	615.145	600.708	610.717	93521217
	PA700-20S-PA28 complex|193-subcomplex 1	Rice	O14818	Proteasome subunit alpha type-7 (Proteasome subunit RC6-1) (Proteasome subunit XAPC7)	PSMA7 HSPC	LOC_Os09g36710.1	peptidase, T1 family, putative, expressed	27.2139	608.687	600.708	610.717	93524568
	PA700-20S-PA28 complex|193-subcomplex 1	Rice	P28066	Proteasome subunit alpha type-5 (Macropain zeta chain) (Multicatalytic endopeptidase complex zeta chain) (Proteasome zeta chain)	PSMA5	LOC_Os11g40140.1	peptidase, T1 family, putative, expressed	25.9933	608.684	600.708	610.717	93524568
	PA700-20S-PA28 complex|193-subcomplex 1	Rice	P25786	Proteasome subunit alpha type-1 (30 kDa prosomal protein) (PROS-30) (Macropain subunit C2) (Multicatalytic endopeptidase complex subunit C2) (Proteasome component C2) (Proteasome nu chain)	PSMA1 HC2 NU PROS30 PSC2	LOC_Os02g04100.1	peptidase, T1 family, putative, expressed	29.6303	623.053	600.708	610.717	93524568
	PA700-20S-PA28 complex|193-subcomplex 1	Rice	P25788	Proteasome subunit alpha type-3 (Macropain subunit C8) (Multicatalytic endopeptidase complex subunit C8) (Proteasome component C8)	PSMA3 HC8 PSC8	LOC_Os05g41180.1	peptidase, T1 family, putative, expressed	27.22	622.485	600.708	610.717	93487211
	PA700-20S-PA28 complex|193-subcomplex 1	Rice	P28072	Proteasome subunit beta type-6 (EC 3.4.25.1) (Macropain delta chain) (Multicatalytic endopeptidase complex delta chain) (Proteasome delta chain) (Proteasome subunit Y)	PSMB6 LMPY Y	LOC_Os06g04800.1	peptidase, T1 family, putative, expressed	26.2598	628.354	600.708	610.717	93520816
	PA700-20S-PA28 complex|193-subcomplex 1	Rice	P25789	Proteasome subunit alpha type-4 (Macropain subunit C9) (Multicatalytic endopeptidase complex subunit C9) (Proteasome component C9) (Proteasome subunit L)	PSMA4 HC9 PSC9	LOC_Os06g07140.1	peptidase, T1 family, putative, expressed	27.0258	621.899	600.708	610.717	93521577

### Sheet: S10B nonconsrved subunits
Supplemental Table S10B. Nonconserved Gold Standards between rice and Arabidopsis
Index	Gold standards	Species	Protein IDs (UniProt)	Protein names	Gene names	Rice/Arabidopsis ortholog IDs	Protein names	Mmono (kDa)	Mapp (kDa)	Mcalc of subcomplex (kDa)	Mcalc of subcomplex (kDa)	Mapp-avg of subcomplex (kDa)	OG Cluster ID
12	Spliceosome|351-sub_2	Arabidopsis	P52298	Nuclear cap-binding protein subunit 2 (20 kDa nuclear cap-binding protein) (Cell proliferation-inducing gene 55 protein) (NCBP 20 kDa subunit) (CBP20) (NCBP-interacting protein 1) (NIP1)	NCBP2 CBP20 PIG55	AT5G44200.1	CAP-binding protein 20	29.6089	156.154	101.261	101.261	139.786	93517655
	Spliceosome|351-sub_2	Arabidopsis	P11940	Polyadenylate-binding protein 1 (PABP-1) (Poly(A)-binding protein 1)	PABPC1 PAB1 PABP1 PABPC2	AT2G23350.1_11	poly(A) binding protein 4	71.6522	123.418	101.261	101.261	139.786	93523572
	C complex spliceosome|1181-subcomplex 2	Rice	O75643	U5 small nuclear ribonucleoprotein 200 kDa helicase (EC 3.6.4.13) (Activating signal cointegrator 1 complex subunit 3-like 1) (BRR2 homolog) (U5 snRNP-specific 200 kDa protein) (U5-200KD)	SNRNP200 ASCC3L1 HELIC2 KIAA0788	LOC_Os02g01740.1	U5 small nuclear ribonucleoprotein 200 kDa helicase, putative, expressed	246.615	908.355	880.028	880.028	730.38	93523050
	C complex spliceosome|1181-subcomplex 2	Rice	Q6P2Q9	Pre-mRNA-processing-splicing factor 8 (220 kDa U5 snRNP-specific protein) (PRP8 homolog) (Splicing factor Prp8) (p220)	PRPF8 PRPC8	LOC_Os05g07050.1	pre-mRNA-processing-splicing factor 8, putative, expressed	274.076	832.925	880.028	880.028	730.38	93518839
	C complex spliceosome|1181-subcomplex 2	Rice	O60306	RNA helicase aquarius (EC 3.6.4.13) (Intron-binding protein of 160 kDa) (IBP160)	AQR KIAA0560	LOC_Os03g26960.1	intron-binding protein aquarius, putative, expressed	181.049	623.046	880.028	880.028	730.38	93516240
	C complex spliceosome|1181-subcomplex 2	Rice	P11940	Polyadenylate-binding protein 1 (PABP-1) (Poly(A)-binding protein 1)	PABPC1 PAB1 PABP1 PABPC2	LOC_Os04g42600.2	polyadenylate-binding protein, putative, expressed	71.2312	642.967	880.028	880.028	730.38	93523572
	C complex spliceosome|1181-subcomplex 2	Rice	Q9HCS7	Pre-mRNA-splicing factor SYF1 (Protein HCNP) (XPA-binding protein 2)	XAB2 HCNP KIAA1177 SYF1 PP3898	LOC_Os07g44970.1	XPA-binding protein 2, putative, expressed	107.056	644.608	880.028	880.028	730.38	93518428
13	H2AX complex, isolated from cells without IR exposure|1223-sub_2	Arabidopsis	P27797	Calreticulin (CRP55) (Calregulin) (Endoplasmic reticulum resident protein 60) (ERp60) (HACBP) (grp60)	CALR CRTC	AT1G09210.1	calreticulin 1b	48.1565	145.259	119.994	119.994	140.234	93521603
	H2AX complex, isolated from cells without IR exposure|1223-sub_2	Arabidopsis	P27797	Calreticulin (CRP55) (Calregulin) (Endoplasmic reticulum resident protein 60) (ERp60) (HACBP) (grp60)	CALR CRTC	AT1G56340.1	calreticulin 1a	48.5269	152.025	119.994	119.994	140.234	93521603
	H2AX complex, isolated from cells without IR exposure|1223-sub_2	Arabidopsis	P11940	Polyadenylate-binding protein 1 (PABP-1) (Poly(A)-binding protein 1)	PABPC1 PAB1 PABP1 PABPC2	AT2G23350.1_11	poly(A) binding protein 4	71.6522	123.418	119.994	119.994	140.234	93523572
	C complex spliceosome|1181-subcomplex 2	Rice	O75643	U5 small nuclear ribonucleoprotein 200 kDa helicase (EC 3.6.4.13) (Activating signal cointegrator 1 complex subunit 3-like 1) (BRR2 homolog) (U5 snRNP-specific 200 kDa protein) (U5-200KD)	SNRNP200 ASCC3L1 HELIC2 KIAA0788	LOC_Os02g01740.1	U5 small nuclear ribonucleoprotein 200 kDa helicase, putative, expressed	246.615	908.355	880.028	880.028	730.38	93523050
	C complex spliceosome|1181-subcomplex 2	Rice	Q6P2Q9	Pre-mRNA-processing-splicing factor 8 (220 kDa U5 snRNP-specific protein) (PRP8 homolog) (Splicing factor Prp8) (p220)	PRPF8 PRPC8	LOC_Os05g07050.1	pre-mRNA-processing-splicing factor 8, putative, expressed	274.076	832.925	880.028	880.028	730.38	93518839
	C complex spliceosome|1181-subcomplex 2	Rice	O60306	RNA helicase aquarius (EC 3.6.4.13) (Intron-binding protein of 160 kDa) (IBP160)	AQR KIAA0560	LOC_Os03g26960.1	intron-binding protein aquarius, putative, expressed	181.049	623.046	880.028	880.028	730.38	93516240
	C complex spliceosome|1181-subcomplex 2	Rice	P11940	Polyadenylate-binding protein 1 (PABP-1) (Poly(A)-binding protein 1)	PABPC1 PAB1 PABP1 PABPC2	LOC_Os04g42600.2	polyadenylate-binding protein, putative, expressed	71.2312	642.967	880.028	880.028	730.38	93523572
	C complex spliceosome|1181-subcomplex 2	Rice	Q9HCS7	Pre-mRNA-splicing factor SYF1 (Protein HCNP) (XPA-binding protein 2)	XAB2 HCNP KIAA1177 SYF1 PP3898	LOC_Os07g44970.1	XPA-binding protein 2, putative, expressed	107.056	644.608	880.028	880.028	730.38	93518428
14	PA700-20S-PA28 complex|193-sub_3	Arabidopsis	P28074	Proteasome subunit beta type-5 (EC 3.4.25.1) (Macropain epsilon chain) (Multicatalytic endopeptidase complex epsilon chain) (Proteasome chain 6) (Proteasome epsilon chain) (Proteasome subunit MB1) (Proteasome subunit X)	PSMB5 LMPX MB1 X	AT1G13060.2	20S proteasome beta subunit E1	32.3443	589.225	548.058	548.058	602.011	93520768
	PA700-20S-PA28 complex|193-sub_3	Arabidopsis	Q99436	Proteasome subunit beta type-7 (EC 3.4.25.1) (Macropain chain Z) (Multicatalytic endopeptidase complex chain Z) (Proteasome subunit Z)	PSMB7 Z	AT5G40580.1	20S proteasome beta subunit PBB2	29.6168	592.182	548.058	548.058	602.011	93521344
	PA700-20S-PA28 complex|193-sub_3	Arabidopsis	P25786	Proteasome subunit alpha type-1 (30 kDa prosomal protein) (PROS-30) (Macropain subunit C2) (Multicatalytic endopeptidase complex subunit C2) (Proteasome component C2) (Proteasome nu chain)	PSMA1 HC2 NU PROS30 PSC2	AT5G42790.1	proteasome alpha subunit F1	30.4758	590.286	548.058	548.058	602.011	93524568
	PA700-20S-PA28 complex|193-sub_3	Arabidopsis	Q99460	26S proteasome non-ATPase regulatory subunit 1 (26S proteasome regulatory subunit RPN2) (26S proteasome regulatory subunit S1) (26S proteasome subunit p112)	PSMD1	AT2G32730.1	26S proteasome regulatory complex, non-ATPase subcomplex, Rpn2/Psmd1 subunit	108.976	610.429	548.058	548.058	602.011	93521216
	PA700-20S-PA28 complex|193-sub_3	Arabidopsis	P28066	Proteasome subunit alpha type-5 (Macropain zeta chain) (Multicatalytic endopeptidase complex zeta chain) (Proteasome zeta chain)	PSMA5	AT3G14290.1	20S proteasome alpha subunit E2	25.977	599.514	548.058	548.058	602.011	93524568
	PA700-20S-PA28 complex|193-sub_3	Arabidopsis	P20618	Proteasome subunit beta type-1 (Macropain subunit C5) (Multicatalytic endopeptidase complex subunit C5) (Proteasome component C5) (Proteasome gamma chain)	PSMB1 PSC5	AT3G60820.1	N-terminal nucleophile aminohydrolases (Ntn hydrolases) superfamily protein	24.6438	611.788	548.058	548.058	602.011	93521217
	PA700-20S-PA28 complex|193-sub_3	Arabidopsis	P25788	Proteasome subunit alpha type-3 (Macropain subunit C8) (Multicatalytic endopeptidase complex subunit C8) (Proteasome component C8)	PSMA3 HC8 PSC8	AT2G27020.1	20S proteasome alpha subunit G1	27.3771	606.664	548.058	548.058	602.011	93524568
	PA700-20S-PA28 complex|193-sub_3	Arabidopsis	P49721	Proteasome subunit beta type-2 (Macropain subunit C7-I) (Multicatalytic endopeptidase complex subunit C7-I) (Proteasome component C7-I)	PSMB2	AT4G14800.2	20S proteasome beta subunit D2	23.8269	623.974	548.058	548.058	602.011	93521599
	PA700-20S-PA28 complex|193-sub_3	Arabidopsis	P28072	Proteasome subunit beta type-6 (EC 3.4.25.1) (Macropain delta chain) (Multicatalytic endopeptidase complex delta chain) (Proteasome delta chain) (Proteasome subunit Y)	PSMB6 LMPY Y	AT4G31300.2	N-terminal nucleophile aminohydrolases (Ntn hydrolases) superfamily protein	25.2794	594.042	548.058	548.058	602.011	93520816
	PA700-20S-PA28 complex|193-subcomplex 2	Rice	Q9UNM6	26S proteasome non-ATPase regulatory subunit 13 (26S proteasome regulatory subunit RPN9) (26S proteasome regulatory subunit S11) (26S proteasome regulatory subunit p40.5)	PSMD13	LOC_Os03g11570.1	proteasome subunit, putative, expressed	43.6694	910.608	761.646	761.646	876.64	93521440
	PA700-20S-PA28 complex|193-subcomplex 2	Rice	O00232	26S proteasome non-ATPase regulatory subunit 12 (26S proteasome regulatory subunit RPN5) (26S proteasome regulatory subunit p55)	PSMD12	LOC_Os03g63430.1	proteasome subunit, putative, expressed	50.649	890.753	761.646	761.646	876.64	93521291
	PA700-20S-PA28 complex|193-subcomplex 2	Rice	O00231	26S proteasome non-ATPase regulatory subunit 11 (26S proteasome regulatory subunit RPN6) (26S proteasome regulatory subunit S9) (26S proteasome regulatory subunit p44.5)	PSMD11	LOC_Os04g36700.1	proteasome subunit, putative, expressed	47.5971	858.339	761.646	761.646	876.64	93520811
	PA700-20S-PA28 complex|193-subcomplex 2	Rice	O00487	26S proteasome non-ATPase regulatory subunit 14 (EC 3.4.19.-) (26S proteasome regulatory subunit RPN11) (26S proteasome-associated PAD1 homolog 1)	PSMD14 POH1	LOC_Os05g30800.1	26S proteasome non-ATPase regulatory subunit 14, putative, expressed	34.3936	897.51	761.646	761.646	876.64	93521371
	PA700-20S-PA28 complex|193-subcomplex 2	Rice	P62333	26S proteasome regulatory subunit 10B (26S proteasome AAA-ATPase subunit RPT4) (Proteasome 26S subunit ATPase 6) (Proteasome subunit p42)	PSMC6 SUG2	LOC_Os02g10640.1	26S protease regulatory subunit, putative, expressed	44.5863	866.855	761.646	761.646	876.64	93521485
	PA700-20S-PA28 complex|193-subcomplex 2	Rice	O43242	26S proteasome non-ATPase regulatory subunit 3 (26S proteasome regulatory subunit RPN3) (26S proteasome regulatory subunit S3) (Proteasome subunit p58)	PSMD3	LOC_Os08g43640.1	26S proteasome non-ATPase regulatory subunit 3, putative, expressed	55.1973	851.386	761.646	761.646	876.64	93521333
	PA700-20S-PA28 complex|193-subcomplex 2	Rice	Q13200	26S proteasome non-ATPase regulatory subunit 2 (26S proteasome regulatory subunit RPN1) (26S proteasome regulatory subunit S2) (26S proteasome subunit p97) (Protein 55.11) (Tumor necrosis factor type 1 receptor-associated protein 2)	PSMD2 TRAP2	LOC_Os06g48640.1	proteasome/cyclosome repeat containing protein, expressed	98.6903	819.782	761.646	761.646	876.64	93430081
	PA700-20S-PA28 complex|193-subcomplex 2	Rice	P17980	26S proteasome regulatory subunit 6A (26S proteasome AAA-ATPase subunit RPT5) (Proteasome 26S subunit ATPase 3) (Proteasome subunit P50) (Tat-binding protein 1) (TBP-1)	PSMC3 TBP1	LOC_Os06g07630.1	26S protease regulatory subunit 6A, putative, expressed	47.7795	807.565	761.646	761.646	876.64	93519694
	PA700-20S-PA28 complex|193-subcomplex 2	Rice	O00487	26S proteasome non-ATPase regulatory subunit 14 (EC 3.4.19.-) (26S proteasome regulatory subunit RPN11) (26S proteasome-associated PAD1 homolog 1)	PSMD14 POH1	LOC_Os01g16190.1	26S proteasome non-ATPase regulatory subunit 14, putative, expressed	34.3385	888.842	761.646	761.646	876.64	93521371
	PA700-20S-PA28 complex|193-subcomplex 2	Rice	P43686	26S proteasome regulatory subunit 6B (26S proteasome AAA-ATPase subunit RPT3) (MB67-interacting protein) (MIP224) (Proteasome 26S subunit ATPase 4) (Tat-binding protein 7) (TBP-7)	PSMC4 MIP224 TBP7	LOC_Os02g21970.1	26S protease regulatory subunit 6B, putative, expressed	46.455	900.44	761.646	761.646	876.64	93520264
	PA700-20S-PA28 complex|193-subcomplex 2	Rice	Q15008	26S proteasome non-ATPase regulatory subunit 6 (26S proteasome regulatory subunit RPN7) (26S proteasome regulatory subunit S10) (Breast cancer-associated protein SGA-113M) (Phosphonoformate immuno-associated protein 4) (Proteasome regulatory particle subunit p44S10) (p42A)	PSMD6 KIAA0107 PFAAP4	LOC_Os02g38810.1	26S proteasome non-ATPase regulatory subunit 6, putative, expressed	44.1498	895.568	761.646	761.646	876.64	93521023
	PA700-20S-PA28 complex|193-subcomplex 2	Rice	P17980	26S proteasome regulatory subunit 6A (26S proteasome AAA-ATPase subunit RPT5) (Proteasome 26S subunit ATPase 3) (Proteasome subunit P50) (Tat-binding protein 1) (TBP-1)	PSMC3 TBP1	LOC_Os02g56000.1	26S protease regulatory subunit 6A, putative, expressed	47.7975	900.44	761.646	761.646	876.64	93519694;93485461;93505544
	PA700-20S-PA28 complex|193-subcomplex 2	Rice	Q15008	26S proteasome non-ATPase regulatory subunit 6 (26S proteasome regulatory subunit RPN7) (26S proteasome regulatory subunit S10) (Breast cancer-associated protein SGA-113M) (Phosphonoformate immuno-associated protein 4) (Proteasome regulatory particle subunit p44S10) (p42A)	PSMD6 KIAA0107 PFAAP4	LOC_Os04g40850.1	26S proteasome non-ATPase regulatory subunit 6, putative, expressed	44.0848	895.568	761.646	761.646	876.64	93521023
	PA700-20S-PA28 complex|193-subcomplex 2	Rice	Q99460	26S proteasome non-ATPase regulatory subunit 1 (26S proteasome regulatory subunit RPN2) (26S proteasome regulatory subunit S1) (26S proteasome subunit p112)	PSMD1	LOC_Os04g51910.1	proteasome/cyclosome repeat containing protein, expressed	83.9389	883.164	761.646	761.646	876.64	93496048
	PA700-20S-PA28 complex|193-subcomplex 2	Rice	P62333	26S proteasome regulatory subunit 10B (26S proteasome AAA-ATPase subunit RPT4) (Proteasome 26S subunit ATPase 6) (Proteasome subunit p42)	PSMC6 SUG2	LOC_Os06g40560.1	26S protease regulatory subunit S10B, putative, expressed	44.5814	871.13	761.646	761.646	876.64	93507095
	PA700-20S-PA28 complex|193-subcomplex 2	Rice	P48556	26S proteasome non-ATPase regulatory subunit 8 (26S proteasome regulatory subunit RPN12) (26S proteasome regulatory subunit S14) (p31)	PSMD8	LOC_Os07g25420.1	26S proteasome non-ATPase regulatory subunit 8, putative, expressed	30.7723	914.388	761.646	761.646	876.64	93518789
	PA700-20S-PA28 complex|193-subcomplex 2	Rice	Q99460	26S proteasome non-ATPase regulatory subunit 1 (26S proteasome regulatory subunit RPN2) (26S proteasome regulatory subunit S1) (26S proteasome subunit p112)	PSMD1	LOC_Os08g12820.1	proteasome/cyclosome repeat containing protein, expressed	106.965	865.408	761.646	761.646	876.64	93521216
	PA700-20S-PA28 complex|193-subcomplex 2	Rice	Q13200	26S proteasome non-ATPase regulatory subunit 2 (26S proteasome regulatory subunit RPN1) (26S proteasome regulatory subunit S2) (26S proteasome subunit p97) (Protein 55.11) (Tumor necrosis factor type 1 receptor-associated protein 2)	PSMD2 TRAP2	LOC_Os02g05340.1	proteasome/cyclosome repeat containing protein, expressed	98.1577	876.435	761.646	761.646	876.64	93520443
	PA700-20S-PA28 complex|193-subcomplex 2	Rice	P62195	26S proteasome regulatory subunit 8 (26S proteasome AAA-ATPase subunit RPT6) (Proteasome 26S subunit ATPase 5) (Proteasome subunit p45) (Thyroid hormone receptor-interacting protein 1) (TRIP1) (p45/SUG)	PSMC5 SUG1	LOC_Os02g11050.1	26S protease regulatory subunit, putative, expressed	47.2228	870.675	761.646	761.646	876.64	93521245
	PA700-20S-PA28 complex|193-subcomplex 2	Rice	P62191	26S proteasome regulatory subunit 4 (P26s4) (26S proteasome AAA-ATPase subunit RPT2) (Proteasome 26S subunit ATPase 1)	PSMC1	LOC_Os03g18690.1	26S protease regulatory subunit 4, putative, expressed	49.7143	918.457	761.646	761.646	876.64	93521939
	PA700-20S-PA28 complex|193-subcomplex 2	Rice	O75832	26S proteasome non-ATPase regulatory subunit 10 (26S proteasome regulatory subunit p28) (Gankyrin) (p28(GANK))	PSMD10	LOC_Os03g55110.1	26S proteasome non-ATPase regulatory subunit 10, putative, expressed	25.6376	826.12	761.646	761.646	876.64	93517785
